# Cerebellar microRNA-206 tunes Purkinje neuron firing dynamics to control sensorimotor gating

**DOI:** 10.64898/2026.06.29.734826

**Authors:** Mary P. Heyer, Masago Ishikawa, Junshi Wang, J. Erol Evangelista, Amanda K. Fakira, Avi Ma’ayan, Guoping Feng, Paul J. Kenny

**Affiliations:** Nash Family Department of Neuroscience, Icahn School of Medicine at Mount Sinai, New York, NY 10029, USA; Nathan S. Kline Institute for Psychiatric Research, Orangeburg, NY 10962, USA; Department of Pharmacological Sciences, Mount Sinai Center for Bioinformatics, Icahn School of Medicine at Mount Sinai, New York, NY 10029, USA; Department of Biomedical Sciences, Cooper Medical School of Rowan University, Camden, NJ 08103, USA; McGovern Institute for Brain Research, Department of Brain and Cognitive Sciences, Massachusetts Institute of Technology, Cambridge, MA 02139, USA; Stanley Center for Psychiatric Research, Broad Institute of MIT and Harvard, Cambridge, MA 02142, USA

## Abstract

MicroRNAs are potent regulators of gene expression in the brain, yet the cellular mechanisms through which they shape neuronal activity and behavior remain poorly understood. MicroRNA-206 (miR-206) has been genetically and transcriptionally linked to schizophrenia and other neuropsychiatric disorders, but its functions in the nervous system are largely unknown. Here we show that miR-206 expression in the brain is restricted to postnatal cerebellar Purkinje cells (PCs). miR-206 was dispensable for PC cell fate specification, dendritic morphogenesis, and cerebellar-regulated motor coordination. Transcriptional profiling with single-nucleus and spatial resolution, integrated with Ago2-associated miRNA-target repression mapping (HITS-CLIP) and ribosome-associated RNA profiling (TRAP-seq), showed that miR-206 regulates translational programs in PCs controlling neuronal excitability. Accordingly, miR-206 deficiency increased the tonic firing of PCs, whereas elevating miR-206 expression shifted PCs from tonic to high-frequency burst firing. Constitutive or PC-specific deletion of miR-206 impaired prepulse inhibition (PPI) of the acoustic startle response, a conserved form of sensorimotor gating disrupted in schizophrenia and related disorders. Restoration of miR-206 expression in PCs rescued PPI deficits in miR-206-deficient mice, while elevating miR-206 expression in PCs impaired PPI in wild-type animals. Together, these findings reveal that a schizophrenia-linked microRNA tunes Purkinje neuron firing dynamics to control sensorimotor gating.
