## Supplemental Tables for "Cerebellar microRNA-206 tunes Purkinje neuron firing dynamics to control sensorimotor gating": Table S7 Pvalb-Cre dCLIP.csv

gene name	chrom	start	end	name	average binding strength	strand	average differential
Rmdn3	chr2	119147460	119147549	86390	73	-	-0.460150292
Tmbim6	chr15	99409255	99409319	215831	65	+	-0.346733072
Gnb1	chr4	155558750	155558824	188793	64	+	-0.504871178
Ppfia4	chr1	134319290	134319379	233142	50	-	-0.447305122
Spock2	chr10	60133885	60133959	240754	47	+	-0.355644678
Syp	chrX	7652570	7652644	23568	47	+	-0.394802875
Atp9a	chr2	168634490	168634579	91653	46	-	-0.489969137
S100b	chr10	76260995	76261069	241934	46	+	-0.343587145
Ywhag	chr5	135909050	135909124	314370	40	-	-0.364722124
Dync1h1	chr12	110666795	110666879	7788	38	+	-0.461747432
Pink1	chr4	138313840	138313894	154774	37	-	-0.381121351
Ablim1	chr19	57034775	57034824	332123	36	-	-0.401629052
Nrxn2	chr19	6532830	6532869	28252	36	+	-0.359631989
Rtn1	chr12	72212455	72212534	204500	36	-	-0.427018036
Mtcl1	chr17	66380175	66380399	222520	36	-	-0.529666936
Brd2	chr17	34113955	34114064	220023	36	-	-0.355193241
Adcy1	chr11	7173800	7173864	160034	36	+	-0.457999455
Mapt	chr11	104328530	104328594	170773	35	+	-0.530542156
Kcna2	chr3	107114545	107114624	364114	35	+	-0.37523988
Serinc1	chr10	57516900	57516989	56217	35	-	-0.441984632
Clstn3	chr6	124431460	124431519	131601	35	-	-0.416763443
Icmt	chr4	152305060	152305159	188470	34	+	-0.432715929
Gria4	chr9	4796180	4796234	333360	33	-	-0.327665014
Hipk2	chr6	38693965	38694004	123771	33	-	-0.391966132
Scrib	chr15	76064705	76064739	380919	33	-	-0.401729008
Tspyl4	chr10	34300310	34300394	239786	33	+	-0.423854105
Mtss1l	chr8	110739910	110740014	296927	32	+	-0.375676063
Ankrd11	chr8	122894030	122894089	51587	32	-	-0.315365174
Malat1	chr19	5797195	5797229	328569	32	-	-0.41058741
Homer3	chr8	70293670	70293709	292513	32	+	-0.372106137
Tmod2	chr9	75568620	75568674	341073	32	-	-0.480732424
Atg16l2	chr7	101296160	101296224	108418	31	-	-0.370258619
Adam22	chr5	8134825	8134869	300188	31	-	-0.39040548
Bsg	chr10	79711840	79711909	242149	31	+	-0.378314869
Atp6v0a1	chr11	101062460	101062539	169985	30	+	-0.507809038
Srrm2	chr17	23822795	23822829	370221	30	+	-0.366503748
Hmgn1	chr16	96121770	96121799	358157	30	-	-0.379232111
Osbpl1a	chr18	12819565	12819604	346131	29	-	-0.37799481
Cacna1g	chr11	94430185	94430244	70862	29	-	-0.417874734
Cds2	chr2	132311805	132311844	270929	29	+	-0.446369935
Rgs8	chr1	153695710	153695829	40440	28	+	-0.448839117
Ppip5k1	chr2	121350500	121350599	86898	28	-	-0.380680349
Ppp1r9b	chr11	95005595	95005664	168969	28	+	-0.363926604
Rnf123	chr9	108067425	108067479	344247	28	-	-0.462554083
Agap1	chr1	89892720	89892769	37879	28	+	-0.467340748
Pkm	chr9	59678985	59679139	195194	28	+	-0.364124547
Trak2	chr1	58903405	58903449	228843	28	-	-0.479208189
Fam168b	chr1	34816800	34816904	227537	28	-	-0.513774688
Sept3	chr15	82291490	82291534	214014	28	+	-0.349324974
Gls	chr1	52204410	52204429	228358	28	-	-0.32608031
Lrp1b	chr2	41375875	41375954	81642	27	-	-0.370395514
Gria2	chr3	80802685	80802754	95129	27	-	-0.491448434
Spock1	chr13	57429275	57429294	250726	27	-	-0.38821689
Atrx	chrX	105856465	105856584	175418	27	-	-0.443775462
Sart1	chr19	5383750	5383799	328381	27	-	-0.327235012
Il16	chr7	83645885	83645934	107532	27	-	-0.35399852
Peg3	chr7	6706825	6706849	99977	27	-	-0.416809225
Phyhip	chr14	70468720	70468744	143200	27	+	-0.432180778
Fnbp1	chr2	31026970	31027019	79462	26	-	-0.545457149
Ptpn11	chr5	121133225	121133274	310791	26	-	-0.337169609
Dgkz	chr2	91944390	91944444	84619	26	-	-0.460884665
Map1b	chr13	99425265	99425364	252682	26	-	-0.598291363
Rbm5	chr9	107743836	107743849	344078	25	-	-0.304768056
Sez6l2	chr7	126970480	126970544	286457	25	+	-0.460730777
Zfp740	chr15	102214625	102214659	216671	25	+	-0.410496013
Sult4a1	chr15	84076310	84076384	382890	25	-	-0.404587443
Snrnp70	chr7	45381505	45381599	103425	25	-	-0.621205544
Scn1a	chr2	66319445	66319509	82763	25	-	-0.478453508
Slc6a1	chr6	114316090	114316159	325666	25	+	-0.412418556
Rbfox3	chr11	118490320	118490444	75050	25	-	-0.394660462
Sh2b1	chr7	126472250	126472334	110016	25	-	-0.61560917
Actb	chr5	142903195	142903234	315639	25	-	-0.441453951
Nsg1	chr5	38138070	38138099	302656	25	-	-0.475942109
Usp22	chr11	61154420	61154469	66491	25	-	-0.491519709
Nfasc	chr1	132619430	132619509	232591	24	-	-0.330394953
Syt7	chr19	10449175	10449254	28787	24	+	-0.507760997
Ntrk3	chr7	78189845	78189914	106236	24	-	-0.398824554
Adam11	chr11	102779325	102779354	170271	24	+	-0.432524907
Sod1	chr16	90226257	90226269	393930	24	+	-0.740305427
Atp2b2	chr6	113796238	113796344	128811	24	-	-0.405249166
Ddx6	chr9	44636755	44636829	193072	24	+	-0.436417884
Wscd1	chr11	71789145	71789189	165309	24	+	-0.605995056
Zic1	chr9	91361255	91361349	341706	23	-	-0.383530647
Akap8	chr17	32312305	32312334	219589	23	-	-0.43272301
Ewsr1	chr11	5070265	5070384	62952	23	-	-0.39040545
Luc7l	chr17	26281766	26281784	370861	23	+	-0.569382014
Rnf145	chr11	44564375	44564429	161721	23	+	-0.488480302
Ddrgk1	chr2	130663425	130663454	87795	23	-	-0.435706944
Lynx1	chr15	74748705	74748804	380791	23	-	-0.495617317
Camk2b	chr11	5970900	5970919	63093	23	-	-0.487726597
Nf1	chr11	79578630	79578669	166995	23	+	-0.360306491
Abcc5	chr16	20404610	20404713	353576	23	-	-0.466107911
Zfyve28	chr5	34234415	34234459	302305	23	-	-0.381539918
Rora	chr9	68664255	68664379	196690	23	+	-0.426625179
Srcin1	chr11	97526781	97526804	71411	23	-	-0.27534092
Gas7	chr11	67683460	67683504	164404	22	+	-0.493983936
Mllt6	chr11	97682115	97682144	169485	22	+	-0.456707889
Nfe2l1	chr11	96819155	96819175	71170	22	-	-0.360020233
Cdc42ep4	chr11	113728495	113728513	74067	22	-	-0.81742064
Arhgef10l	chr4	140591910	140591969	155363	22	-	-0.513544448
Dtx3	chr10	127190975	127191029	61713	22	-	-0.397476847
Scd2	chr19	44304670	44304744	31455	22	+	-0.342513141
Grin2c	chr11	115261145	115261147	74156	22	-	-0.381213232
Aldoc	chr11	78326625	78326744	166828	22	+	-0.310440701
Neurl1a	chr19	47257780	47257829	32272	22	+	-0.356423036
Grin1	chr2	25291890	25291969	78567	22	-	-0.401846078
Aatf	chr11	84510325	84510404	69570	22	-	-0.625420921
Paxbp1	chr16	91035990	91036019	357679	22	-	-0.392075895
Scn2b	chr9	45126955	45126994	193124	22	+	-0.441747793
Nptx1	chr11	119540730	119540769	76603	22	-	-0.371245111
Svop	chr5	114027480	114027529	309428	22	-	-0.473403666
Ppp2r2c	chr5	36953195	36953284	13962	22	+	-0.44545006
Ogfrl1	chr1	23367860	23367894	226557	22	-	-0.3744368
Itm2c	chr1	85907825	85907874	36741	22	+	-0.677261879
Wscd2	chr5	113588655	113588739	17203	21	+	-0.547097609
Clstn1	chr4	149648325	149648434	187832	21	+	-0.462094988
Gnas	chr2	174345382	174345439	275207	21	+	-0.336288596
Cpsf6	chr10	117362045	117362109	61209	21	-	-0.37299261
Arhgap21	chr2	20880640	20880674	78069	21	-	-0.393357915
Ank2	chr3	126959715	126959794	98262	21	-	-0.332539326
Sptbn1	chr11	30138790	30138859	64259	21	-	-0.615680312
Rnf130	chr11	50125330	50125439	162127	21	+	-0.624840384
Cadps	chr14	12822380	12822494	112512	21	-	-0.388137261
Elmo2	chr2	165290295	165290360	90877	21	-	-0.380017998
Syngr1	chr15	80118155	80118194	213081	21	+	-0.510433499
Fam135b	chr15	71443305	71443359	380110	21	-	-0.233595188
Nudcd3	chr11	6108310	6108349	63362	21	-	-0.44071284
Tnrc6b	chr15	80940420	80940464	213587	21	+	-0.524574677
Snhg7	chr2	26637955	26637985	79105	21	-	-0.416672322
Snora43	chr2	26637955	26637985	79105	21	-	-0.416672322
Erc1	chr6	119761180	119761224	130892	21	-	-0.422969212
Tubgcp6	chr15	89122805	89122849	383289	21	-	-0.428013208
Ints1	chr5	139771870	139771899	315216	21	-	-0.42389429
Kndc1	chr7	139940985	139941039	288052	21	+	-0.368170609
Tmem132a	chr19	10861530	10861732	329561	21	-	-0.596626538
Rbm15	chr3	107331145	107331184	97187	21	-	-0.38216178
Hnrnpa2b1	chr6	51466155	51466214	124439	20	-	-0.613238657
Pfkm	chr15	98132185	98132234	215707	20	+	-0.361529214
Igsf9b	chr9	27353590	27353634	190480	20	+	-0.401581066
Atp1b2	chr11	69600140	69600184	67688	20	-	-0.458537231
Rab3a	chr8	70758310	70758349	292630	20	+	-0.500376819
Aatk	chr11	120010940	120010989	76653	20	-	-0.464861444
Eno2	chr6	124760800	124760954	131754	20	-	-0.464923007
Nbl1	chr4	139083155	139083204	154812	20	-	-0.404016538
Pagr1a	chr7	127015095	127015159	110236	20	-	-0.417395432
Prpf38b	chr3	108904595	108904644	97552	20	-	-0.614959694
Man2a2	chr7	80350810	80350909	107091	20	-	-0.488623568
Epb41	chr4	131924930	131924989	152963	20	-	-0.513339574
Kansl3	chr1	36336085	36336134	227615	20	-	-0.526055634
Map1a	chr2	121308290	121308344	270012	20	+	-0.331975038
Gak	chr5	108570225	108570316	308255	20	-	-0.317480175
Trp53bp1	chr2	121235880	121235944	86796	20	-	-0.581295045
Neat1	chr19	5844925	5845019	328605	20	-	-0.326775318
Polr2m	chr9	71479395	71479396	340495	20	-	-0.27236167
D430041D05Rik	chr2	104409945	104409979	85914	20	-	-0.452462554
Ptprs	chr17	56435635	56435744	221674	20	-	-0.595962389
D17Wsu92e	chr17	27752565	27752599	218989	20	-	-0.454728231
Ubr2	chr17	46991065	46991105	221140	20	-	-0.45208693
Pcnx2	chr8	125887335	125887424	52410	20	-	-0.353164545
Calm1	chr12	100208050	100208164	6673	20	+	-0.568663833
Map2	chr1	66441875	66441919	35771	19	+	-0.429092883
Rbfox2	chr15	77080845	77080914	381373	19	-	-0.349247653
Ralgds	chr2	28552375	28552484	262511	19	+	-0.412577092
Adora1	chr1	134202725	134202779	233016	19	-	-0.734991747
2010111I01Rik	chr13	63301725	63301754	136424	19	+	-0.386343365
Serinc5	chr13	92709735	92709889	137358	19	+	-0.513476228
Dot1l	chr10	80794070	80794169	242742	19	+	-0.492673974
Negr1	chr3	157315660	157315724	367263	19	+	-0.805343775
Pim3	chr15	88864762	88864814	214848	19	+	-0.468720444
Srek1	chr13	103744790	103744809	253108	19	-	-0.422160137
Atcay	chr10	81205945	81205994	58973	19	-	-0.345605717
Plekhb2	chr1	34879120	34879189	34142	19	+	-0.576165075
Igfbp5	chr1	72860040	72860209	229531	19	-	-0.462510715
Sv2a	chr3	96193916	96193954	363183	19	+	-0.475695194
Kcnj9	chr1	172322680	172322714	236374	19	-	-0.42340293
Dlg2	chr7	92444775	92444819	283056	18	+	-0.389077676
Plp1	chrX	136838000	136838024	26193	18	+	-0.335539268
Psd	chr19	46322150	46322219	331601	18	-	-0.721834449
Ndst3	chr3	123672105	123672159	98151	18	-	-0.451127689
Tom1l2	chr11	60228000	60228104	66270	18	-	-0.685701808
Mapre2	chr18	23890931	23891014	254632	18	+	-0.636580165
Zdhhc21	chr4	82799005	82799044	149638	18	-	-0.654270723
Vamp2	chr11	69091725	69091764	164662	18	+	-0.476577472
Lrrc58	chr16	37884140	37884234	391451	18	+	-0.484711331
Psmd3	chr11	98695600	98695604	169646	18	+	-0.527084202
Grik2	chr10	49355915	49355959	55759	18	-	-0.28643719
Dock9	chr14	121622845	121622874	119742	18	-	-0.509841799
Wdr89	chr12	75630970	75631049	204747	18	-	-0.449029502
Rplp2-ps1	chr12	75630970	75631049	204747	18	-	-0.449029502
Tmem151b	chr17	45541995	45542124	220459	18	-	-0.33708357
Zmiz1	chr14	25665000	25665049	140137	18	+	-0.431063475
Gpd1	chr15	99724500	99724554	215928	18	+	-0.648152565
Socs7	chr11	97395965	97396024	169298	18	+	-0.416028249
Camk2n1	chr4	138457800	138457869	186938	18	+	-0.62865077
Ndrg3	chr2	156927725	156927784	89510	18	-	-0.787143685
LOC108168481	chrX	105334605	105334644	175296	18	-	-0.482667126
Araf	chrX	20852032	20852064	24096	18	+	-0.662243786
Specc1l	chr10	75310795	75310829	241904	18	+	-0.358756104
Gm996	chr2	25576575	25576639	78717	18	-	-0.363564869
Efr3b	chr12	3965500	3965534	202771	17	-	-0.561736553
Ctnnb1	chr9	120959795	120959829	202127	17	+	-0.543252501
Camta2	chr11	70670220	70670262	67951	17	-	-0.507209776
Slc6a17	chr3	107468400	107468529	97217	17	-	-0.763454557
Celf1	chr2	91017960	91018024	268082	17	+	-0.380798229
Slx4	chr16	3987005	3987034	351391	17	-	-0.49077044
Nfix	chr8	84706935	84707109	48361	17	-	-0.49991537
Chst10	chr1	38864830	38864854	228049	17	-	-0.454797485
Disp2	chr2	118794380	118794419	269577	17	+	-0.414512768
Gm2423	chr13	13232895	13232929	247830	17	-	-0.438157827
Zranb1	chr7	132983951	132983959	287289	17	+	-0.470003629
Dgcr2	chr16	17840815	17840849	353194	17	-	-0.383968044
Fbf1	chr11	116145931	116145988	74539	17	-	-0.590024153
Tmem259	chr10	79977325	79977354	58507	17	-	-0.546680087
Bcl2l1	chr2	152829845	152829904	88899	17	-	-0.39588239
Trp53inp2	chr2	155389605	155389689	273160	17	+	-0.73812442
Madd	chr2	91167015	91167089	84455	17	-	-0.40558068
Cbln3	chr14	55881865	55881919	115962	17	-	-0.515500871
Abca2	chr2	25448395	25448409	261957	17	+	-0.532358213
Ubr1	chr2	120970550	120970609	86751	17	-	-0.295939388
Syf2	chr4	134937345	134937454	185984	17	+	-0.410121825
Cadm3	chr1	173335725	173335744	236414	17	-	-0.540333191
Kif1b	chr4	149180095	149180169	156954	17	-	-0.358529326
Plch2	chr4	154986230	154986324	158433	17	-	-0.799913334
Amph	chr13	19149930	19149974	134171	17	+	-0.661341836
Npepps	chr11	97213125	97213187	71300	17	-	-0.491243503
Fat2	chr11	55251480	55251519	65752	17	-	-0.391240426
Flcn	chr11	59798190	59798224	66227	17	-	-0.36964622
Atp2b3	chrX	73572415	73572434	24895	17	+	-0.471139375
Kcnc1	chr7	46431055	46431184	279489	17	+	-0.364901186
Syt2	chr1	134749290	134749334	39688	17	+	-0.535763261
Ptms	chr6	124914175	124914181	131852	16	-	-0.250359209
Tiam1	chr16	89787350	89787394	357116	16	-	-0.395242684
Pgrmc2	chr3	41067535	41067604	93731	16	-	-0.622569035
Gfap	chr11	102888050	102888099	72882	16	-	-0.447627723
Cltb	chr13	54593815	54593870	250354	16	-	-0.710062869
Cacna1a	chr8	84640145	84640174	294737	16	+	-0.474971588
Kmt2a	chr9	44805765	44805854	337573	16	-	-0.450268761
Zfp664	chr5	124887455	124887604	19731	16	+	-0.462600563
Magi1	chr6	93678335	93678374	127317	16	-	-0.500501449
Sorl1	chr9	41965920	41966039	336813	16	-	-0.469899851
Eif2ak1	chr5	143901889	143901904	22221	16	+	-0.319196089
Nacc2	chr2	26059205	26059344	78891	16	-	-0.672388918
Rgl3	chr9	21981640	21981743	333960	16	-	-0.466232127
Nrep	chr18	33437970	33438044	347712	16	-	-0.593062878
Gm14170	chr2	156391305	156391349	89469	16	-	-0.401725597
2900097C17Rik	chr2	156391305	156391349	89469	16	-	-0.401725597
Cacna1e	chr1	154396675	154396719	233978	16	-	-0.356397518
Kctd3	chr1	188997005	188997042	238163	16	-	-0.687704456
Stub1	chr17	25830865	25830884	218222	16	-	-0.801955863
Atp1b1	chr1	164437435	164437474	235196	16	-	-0.686669441
Mat2a	chr6	72432955	72433009	125030	16	-	-0.525596098
Htt	chr5	34909260	34909324	13481	16	+	-0.491859907
Kcnq2	chr2	181080675	181080714	92215	16	-	-0.490247661
Trim9	chr12	70260130	70260194	204373	16	-	-0.331390467
Dgkd	chr1	87943645	87943684	37165	16	+	-0.366353439
Cpsf1	chr15	76603033	76603079	381205	16	-	-0.443930164
Calm3	chr7	16916185	16916209	100432	16	-	-0.493421348
Map3k10	chr7	27673805	27673859	101426	16	-	-0.404273018
Ldb1	chr19	46032960	46033039	331538	16	-	-0.420561381
Ppm1l	chr3	69559225	69559269	361330	16	+	-0.438138101
Arl8a	chr1	135155800	135155889	39745	16	+	-0.395520602
Fgfr2	chr7	130180430	130180464	110529	16	-	-0.424638746
Pde4dip	chr3	97740715	97740764	96701	16	-	-0.611274278
Slc12a5	chr2	164998410	164998474	274731	16	+	-0.4413815
Trio	chr15	27821370	27821409	377535	16	-	-0.474316712
Tmem201	chr4	149726205	149726294	157347	16	-	-0.59159204
LOC102640399	chr7	59746780	59746824	104640	16	-	-0.626100215
Slco3a1	chr7	74282855	74282899	105770	16	-	-0.40623065
5031439G07Rik	chr15	84948485	84948549	383013	16	-	-0.64768629
Bdp1	chr13	100060675	100060739	252875	16	-	-0.410137618
Celsr3	chr9	108851328	108851414	201038	16	+	-0.4862892
Kcnc3	chr7	44602165	44602224	279087	15	+	-0.609868753
Rapgef1	chr2	29738070	29738074	262761	15	+	-0.315723538
Hspa12a	chr19	58799040	58799089	332787	15	-	-0.622355654
Bcar1	chr8	111710645	111710679	50281	15	-	-0.491907787
Cnot6l	chr5	96071565	96071639	307103	15	-	-0.531988678
C230057M02Rik	chr8	122752275	122752344	51569	15	-	-0.421007124
Leng8	chr7	4147995	4148039	276624	15	+	-0.297468727
Cacng7	chr7	3367430	3367479	276454	15	+	-0.511399837
Vps13d	chr4	145086760	145086824	156602	15	-	-0.371351588
Map3k12	chr15	102501175	102501229	384992	15	-	-0.328113699
Klc2	chr19	5117315	5117439	328303	15	-	-0.439979687
Gsk3b	chr16	38241400	38241444	391545	15	+	-0.680954664
Aak1	chr6	86989685	86989829	323778	15	+	-0.455285561
Dido1	chr2	180689140	180689204	92161	15	-	-0.551167669
Nuak1	chr10	84373865	84373949	59469	15	-	-0.367232193
Snap91	chr9	86879535	86879569	341564	15	-	-0.560606692
Adamts10	chr17	33545555	33545609	372414	15	+	-0.554070913
Tgoln1	chr6	72612045	72612099	125068	15	-	-0.760368041
Acvr1b	chr15	101211720	101211764	216585	15	+	-0.457274375
Slc8a2	chr7	16159935	16160009	277138	15	+	-0.356914447
Ubr5	chr15	37981470	37981519	378393	15	-	-0.603228932
Nat8l	chr5	34003590	34003724	13171	15	+	-0.757493235
Ski	chr4	155155885	155155919	158571	15	-	-0.511458398
Stxbp1	chr2	32789395	32789499	80015	15	-	-0.411863701
Napa	chr7	16116895	16116964	277048	15	+	-0.401057968
Wdr6	chr9	108572890	108572949	344618	15	-	-0.444624824
Cdh22	chr2	165111960	165112084	90686	15	-	-0.495655499
Sc5d	chr9	42253640	42253674	337114	15	-	-0.448609029
Xkr7	chr2	153058280	153058349	272862	15	+	-0.517004485
Ccdc64	chr5	115663765	115663879	309895	15	-	-0.710500212
Arfgap1	chr2	180982335	180982409	276061	15	+	-0.489127145
Cgnl1	chr9	71628240	71628289	340514	15	-	-0.759831652
Pea15a	chr1	172197845	172197889	236265	15	-	-0.392256369
Map7d1	chr4	126232725	126232755	152199	15	-	-0.436900871
Ppp1r16b	chr2	158765075	158765124	274247	15	+	-0.537856812
Tspan5	chr3	138902460	138902559	365700	15	+	-0.435660926
Kif5a	chr10	127227405	127227429	61742	15	-	-0.440591355
Kalrn	chr16	34256310	34256360	355038	15	-	-0.377853553
Sptb	chr12	76580690	76580734	204774	15	-	-0.359372005
Cplx2	chr13	54382810	54382839	135547	15	+	-0.420120499
Arhgef7	chr8	11833495	11833569	289510	15	+	-0.498470523
Brsk2	chr7	142002515	142002604	288542	15	+	-0.505622183
Taok2	chr7	126867055	126867084	110160	15	-	-0.635148141
Stx1b	chr7	127804925	127804984	110374	15	-	-0.394042382
Kcna6	chr6	126708375	126708429	132240	15	-	-0.365160434
Mef2d	chr3	88169360	88169419	361785	15	+	-0.612359295
Myo5a	chr9	75221875	75221949	199164	15	+	-0.440610942
Ddx17	chr15	79528580	79528679	382292	15	-	-0.543126384
Mtx3	chr13	92856835	92856884	137368	15	+	-0.283414363
Clcn3	chr8	60983105	60983154	46295	15	-	-0.413225668
Paqr8	chr1	20937010	20937164	33489	15	+	-0.410364133
Lman2	chr13	55346095	55346214	250533	15	-	-0.470725738
Sparc	chr11	55394600	55394669	66009	15	-	-0.326461499
Rnf187	chr11	58932825	58932874	66096	15	-	-0.358424975
Gprc5b	chr7	118975050	118975074	109532	15	-	-0.413408417
Sfr1	chr19	47735165	47735229	32342	15	+	-0.421037197
Slc38a1	chr15	96572795	96572834	384075	15	-	-0.435025467
Dcaf8	chr1	172194805	172194849	41388	15	+	-0.631609671
Gaa	chr11	119285270	119285329	172143	15	+	-0.370626217
Dcaf7	chr11	106057380	106057464	170880	15	+	-0.816187869
Cerk	chr15	86139285	86139344	383067	15	-	-0.488981404
Tpcn2	chr7	145254650	145254689	112140	15	-	-0.386268585
Cntn2	chr1	132525817	132525904	232368	15	-	-0.306062241
Chkb	chr15	89427335	89427419	383552	14	-	-0.641904352
Qk	chr17	10319200	10319274	217174	14	-	-0.519644841
Gm44502	chr15	89427335	89427419	383552	14	-	-0.641904352
Hnrnpl	chr7	28822090	28822169	278400	14	+	-0.561857122
Adarb1	chr10	77294630	77294804	57883	14	-	-0.410111205
Nbea	chr3	56004720	56004759	94469	14	-	-0.363715232
Kcnt1	chr2	25916715	25916764	262114	14	+	-0.372479207
Enah	chr1	181923685	181923729	237936	14	-	-0.348400511
Rmnd5a	chr6	71391290	71391404	124941	14	-	-0.509808038
Agpat3	chr10	78272220	78272334	58189	14	-	-0.429755936
Crocc	chr4	141041760	141041809	155521	14	-	-0.417372443
Plxna4	chr6	32149165	32149194	123023	14	-	-0.480981635
Tchp	chr5	114715590	114715612	17346	14	+	-0.310191069
Nos1ap	chr1	170316250	170316304	235968	14	-	-0.366873939
Uso1	chr5	92202505	92202564	15933	14	+	-0.426290627
Grm4	chr17	27425990	27426014	218645	14	-	-0.540350244
Gm38485	chr10	42274075	42274109	55401	14	-	-0.437990595
Foxo3	chr10	42274075	42274109	55401	14	-	-0.437990595
Prrc2b	chr2	32231140	32231199	263833	14	+	-0.404753685
Prkacb	chr3	146732495	146732509	99400	14	-	-0.392501037
Mapkbp1	chr2	120025395	120025439	269882	14	+	-0.337876223
Slc1a2	chr2	102787430	102787484	269084	14	+	-0.369177421
Dab2ip	chr2	35728645	35728709	264580	14	+	-0.4449076
Lasp1	chr11	97837245	97837384	169533	14	+	-0.307651393
Dedd2	chr7	25217670	25217724	101008	14	-	-0.374056638
Mir7048	chr7	25217670	25217724	101008	14	-	-0.374056638
Eps15l1	chr8	72380935	72380949	47556	14	-	-0.638027237
Tmsb4x	chrX	167207330	167207359	176239	14	-	-0.399257246
Ppp1r3c	chr19	36733060	36733104	330593	14	-	-0.457751113
Rph3a	chr5	120941995	120942049	310659	14	-	-0.573405731
Larp1	chr11	58060330	58060479	163120	14	+	-0.440946435
Srxn1	chr2	152109430	152109474	272688	14	+	-0.325909851
Agrn	chr4	156173075	156173130	159165	14	-	-0.867962742
Sidt2	chr9	45948215	45948264	337884	14	-	-0.409550101
Coro1c	chr5	113842590	113842624	309374	14	-	-0.378333265
Lrrn2	chr1	132939545	132939574	39196	14	+	-0.56848306
Dnm1	chr2	32309055	32309064	79823	14	-	-0.319366348
Adgrl1	chr8	83939086	83939189	293779	14	+	-0.497646255
Ppp6r2	chr15	89286760	89286799	215074	14	+	-0.360679523
Nectin1	chr9	43805130	43805194	192871	14	+	-0.51189513
Gm39038	chr7	78553760	78553789	106848	14	-	-0.530387435
Mtx1	chr3	89209190	89209206	95806	14	-	-0.54795582
Syt11	chr3	88747142	88747169	95636	14	-	-0.488177113
N4bp2l2	chr5	150601480	150601509	316312	14	-	-0.429388696
Abhd4	chr14	54267857	54267894	141515	14	+	-0.690841516
Auh	chr13	52929500	52929534	250280	14	-	-0.386604225
Hif1an	chr19	44575520	44575644	31483	14	+	-0.788133676
Pdap1	chr5	145130280	145130316	315948	14	-	-0.362994716
Arrb1	chr7	99606355	99606424	283694	14	+	-0.282782435
Supt6	chr11	78232710	78232809	69067	14	-	-0.586954998
Apba1	chr19	23946190	23946224	30466	14	+	-0.370535857
Kcna1	chr6	126641705	126641769	132225	14	-	-0.526373722
Fam168a	chr7	100836990	100837064	283888	14	+	-0.430796602
Rnf112	chr11	61448975	61449029	66546	14	-	-0.510520919
Dennd5a	chr7	109894575	109894631	108874	14	-	-0.571382419
Tns3	chr11	8433915	8433989	63569	14	-	-0.495447539
Atp9b	chr18	80735925	80735994	351137	14	-	-0.446158796
1110001J03Rik	chr6	38539362	38539379	318978	14	+	-0.263699122
Etv1	chr12	38865990	38866099	2057	14	+	-0.352138535
Dock3	chr9	106893670	106893709	343812	14	-	-0.349684502
Zdhhc17	chr10	110942185	110942204	60657	14	-	-0.597793699
Ap1g1	chr8	109860505	109860539	296782	14	+	-0.482943251
6430548M08Rik	chr8	120164265	120164354	298135	14	+	-0.594607179
Camk2a	chr18	60984780	60984894	257778	14	+	-0.437382017
Plod3	chr5	136996275	136996349	21508	14	+	-0.496875572
Sfxn5	chr6	85214045	85214074	125947	13	-	-0.464746874
Tmem50a	chr4	134897930	134897999	154140	13	-	-0.561003104
Ppp2r5a	chr1	191352725	191352744	238321	13	-	-0.442223183
Cnp	chr11	100581455	100581559	169873	13	+	-0.543010732
Anp32e	chr3	95945250	95945269	363088	13	+	-0.819875112
Pxn	chr5	115555695	115555744	17601	13	+	-0.528881679
Wdr26	chr1	181211640	181211699	237886	13	-	-0.600621664
Tmem30a	chr9	79769405	79769439	341243	13	-	-0.36743725
Tacc1	chr8	25159740	25159751	45187	13	-	-0.527053099
Cuedc1	chr11	88193635	88193679	167994	13	+	-0.608585691
Pcmtd2	chr2	181855311	181855374	276351	13	+	-0.35748691
Celf4	chr18	25753685	25753699	347563	13	-	-0.518495078
Spen	chr4	141468450	141468499	155597	13	-	-0.342901446
Cadps2	chr6	23263655	23263689	121887	13	-	-0.352943191
Ptpa	chr2	30447375	30447479	263262	13	+	-0.318916319
Nrxn3	chr12	90333380	90333449	6528	13	+	-0.33000706
Setd3	chr12	108106800	108106834	208307	13	-	-0.359619577
Pdzd4	chrX	73793470	73793574	174109	13	-	-0.459216143
Gm5879	chr6	87765930	87765959	126290	13	-	-0.62063611
Upf3b	chrX	37095710	37095764	173324	13	-	-0.478347667
Firre	chrX	50584740	50584819	173804	13	-	-0.623482644
Arfgap2	chr2	91275845	91275884	268172	13	+	-0.565044039
Ctbp1	chr5	33248285	33248449	302018	13	-	-0.554249641
Cyfip2	chr11	46195545	46195599	65003	13	-	-0.529636827
Lyrm9	chr11	78841220	78841259	166892	13	+	-0.668543658
Kcnj10	chr1	172373160	172373189	41442	13	+	-0.489032744
Ctdsp2	chr10	126997905	126998064	246260	13	+	-0.344201562
Sptbn2	chr19	4752220	4752269	27486	13	+	-0.661592062
Clmn	chr12	104766905	104766949	208150	13	-	-0.452865313
Asph	chr4	9628715	9628744	145208	13	-	-0.432197525
Atxn7l3	chr11	102291145	102291209	72607	13	-	-0.68873516
Msi2	chr11	88343710	88343739	70030	13	-	-0.396840203
Ubtf	chr11	102306265	102306314	72625	13	-	-0.638237701
Stxbp5l	chr16	37107230	37107244	355180	13	-	-0.471505867
Shank1	chr7	44356655	44356704	278923	13	+	-0.438646353
Rps6kb1	chr11	86513325	86513359	69782	13	-	-0.306314799
Fam171a2	chr11	102437075	102437114	72674	13	-	-0.688576455
Gad1	chr2	70601195	70601234	266900	13	+	-0.430386401
Nfic	chr10	81399865	81399874	59040	13	-	-0.691567669
Ice1	chr13	70613315	70613349	252111	13	-	-0.549321588
Gm40996	chr13	70613315	70613349	252111	13	-	-0.549321588
2610005L07Rik	chr8	20424591	20424624	44969	13	-	-0.508352043
Nsd1	chr13	55312140	55312174	135790	13	+	-0.768647642
Fam193b	chr13	55543665	55543694	250597	13	-	-0.435709395
Sbk1	chr7	126293525	126293554	286293	13	+	-0.509110707
Atrnl1	chr19	58132195	58132249	32851	13	+	-0.524887437
Osbp	chr19	11992042	11992134	28941	13	+	-0.435469955
Sox2ot	chr3	34651375	34651409	359687	13	+	-0.356300173
Sox2	chr3	34651375	34651409	359687	13	+	-0.356300173
Ap3d1	chr10	80710725	80710764	58756	13	-	-0.553199664
Zmynd11	chr13	9690700	9690749	247192	13	-	-0.381662722
Syt1	chr10	108499485	108499519	60199	13	-	-0.482260918
Ttbk2	chr2	120733380	120733409	86650	13	-	-0.42236033
Gpd1l	chr9	114899560	114899644	345162	13	-	-0.54153969
Dvl1	chr4	155858465	155858594	189014	13	+	-0.345467958
Faap20	chr4	155256490	155256579	188717	13	+	-0.53614921
Cabin1	chr10	75646605	75646639	57421	13	-	-0.414732519
Tprn	chr2	25269585	25269629	261818	13	+	-0.422975231
Ank1	chr8	23149425	23149494	290946	13	+	-0.619783458
Slc24a2	chr4	86991170	86991229	149768	13	-	-0.332004046
Zcchc24	chr14	25714455	25714534	113815	13	-	-0.327377295
Atp1a2	chr1	172273955	172274154	236303	13	-	-0.774003219
H13	chr2	152704745	152704784	272793	13	+	-0.539112797
Cyhr1	chr15	76644325	76644384	381220	13	-	-0.768080963
Gria1	chr11	57329405	57329454	163028	13	+	-0.556650852
Cpsf4	chr5	145181495	145181534	22461	13	+	-0.446583996
Baz2b	chr2	59911690	59911789	82529	13	-	-0.308283713
Gid4	chr11	60443875	60443929	163627	13	+	-0.322221615
Chd6	chr2	161052575	161052594	90107	13	-	-0.444248085
Cep170b	chr12	112746025	112746054	8278	13	+	-0.341684596
Rsrc2	chr5	123731050	123731099	311693	13	-	-0.525385713
Tef	chr15	81826590	81826644	213814	13	+	-0.331284287
Arhgap26	chr18	39373795	39373844	257200	13	+	-0.38577883
Slc17a7	chr7	45175044	45175094	279198	13	+	-0.377891305
Snhg11	chr2	158380938	158380974	274082	13	+	-0.347864683
Prkce	chr17	86655035	86655094	376877	13	+	-0.426716881
Scamp5	chr9	57443115	57443159	339076	13	-	-0.494841294
Safb2	chr17	56566430	56566454	221775	13	-	-0.408293015
Tubb4a	chr17	57080355	57080394	221951	13	-	-0.609580618
Coro2b	chr9	62419785	62419809	339414	13	-	-0.485912444
Caln1	chr5	130842550	130842584	21000	13	+	-0.799531996
Akap11	chr14	78493130	78493179	117929	13	-	-0.437236312
Spg11	chr2	122097255	122097314	87150	13	-	-0.589138677
Gabrb2	chr11	42627445	42627549	161582	13	+	-0.512014652
Extl3	chr14	65054515	65054559	117003	13	-	-0.486810054
Nav1	chr1	135470580	135470639	233472	13	-	-0.387093059
Dgkq	chr5	108650675	108650754	308314	13	-	-0.319462004
Cacna1b	chr2	24661795	24661844	78317	13	-	-0.384877456
Gdi1	chrX	74311310	74311374	25018	13	+	-0.434907577
Plekhb1	chr7	100644850	100644899	108323	13	-	-0.404239573
Cend1	chr7	141427060	141427114	111397	13	-	-0.397425871
Camk2g	chr14	20736200	20736244	112991	13	-	-0.443057548
Abcc8	chr7	46154475	46154524	103639	13	-	-0.467944063
Stk25	chr1	93626135	93626204	230981	13	-	-0.495484789
Maz	chr7	127022390	127022474	110251	13	-	-0.354345723
Etnk1	chr6	143205300	143205334	327424	13	+	-0.372676599
Clcn4	chr7	7294755	7294799	100059	13	-	-0.398154925
Atp1a3	chr7	24978275	24978289	100800	13	-	-0.52186714
Auts2	chr5	131438565	131438604	312693	13	-	-0.486852607
Nap1l4	chr7	143513940	143513974	111825	13	-	-0.387003501
Kif1a	chr1	93016755	93016779	230697	13	-	-0.660242416
