## Supplemental Tables for "Cerebellar microRNA-206 tunes Purkinje neuron firing dynamics to control sensorimotor gating": Table S8 Pcp2-Cre dCLIP.csv

gene name	chrom	start	end	name	average binding strength	strand	average differential
Gm24105	chr5	149247950	149248034	4993	52	-	-0.319664491
Haus6	chr4	86586455	86586499	110263	43	-	-0.295421608
Scarna8	chr4	86586455	86586499	110263	43	-	-0.295421608
Atp1b2	chr11	69600110	69600149	49330	36	-	-0.368380602
Cadm3	chr1	173336710	173336749	85325	36	-	-0.359828831
Malat1	chr19	5799975	5800069	131945	33	-	-0.439030069
Brd8	chr18	34605596	34605614	45212	32	-	-0.263350131
Calm3	chr7	16916690	16916714	135245	31	-	-0.412926457
Rnf112	chr11	61448725	61448764	49012	30	-	-0.471445882
Adcy1	chr11	7171640	7171709	22188	30	+	-0.437872322
Sbk1	chr7	126293415	126293474	68831	28	+	-0.526046202
Nrxn2	chr19	6532310	6532364	113925	27	+	-0.391998874
Clstn3	chr6	124431565	124431591	30993	27	-	-0.547095956
Tmem132a	chr19	10858665	10858704	132285	27	-	-0.452048683
Slc12a5	chr2	164998155	164998209	145424	27	+	-0.439111399
Kcnc3	chr7	44602175	44602229	65815	25	+	-0.578089827
Cadm2	chr16	67620660	67620684	131170	25	-	-0.44405368
Itm2c	chr1	85908330	85908394	33322	25	+	-0.347621475
Scd2	chr19	44303470	44303519	115456	25	+	-0.3519603
Spock2	chr10	60133255	60133294	92353	24	+	-0.46701926
Dnm1	chr2	32353135	32353199	147191	23	-	-0.486501054
Calm1	chr12	100207370	100207399	63111	23	+	-0.439568292
Grm4	chr17	27426065	27426109	5754	23	-	-0.381038647
Sfxn5	chr6	85214620	85214659	29227	23	-	-0.398435574
Pkm	chr9	59679040	59679079	12168	23	+	-0.441978511
Srcin1	chr11	97535040	97535094	50479	23	-	-0.348476782
Ndrg2	chr14	51905455	51905524	127716	22	-	-0.330137868
Nptx1	chr11	119541145	119541189	52721	22	-	-0.373423614
Cplx2	chr13	54380430	54380474	36814	21	+	-0.416713174
Cbln3	chr14	55880780	55880839	127982	21	-	-0.632904859
Psap	chr10	60302160	60302279	92382	21	+	-0.335170422
Eno2	chr6	124761170	124761264	31061	21	-	-0.340979956
Snhg11	chr2	158382080	158382109	145076	21	+	-0.604139997
Ppfia4	chr1	134324530	134324574	84514	20	-	-0.338378598
Porcn	chrX	8203235	8203289	8094	20	-	-0.379875211
Mtcl1	chr17	66449205	66449294	7339	20	-	-0.482724997
Rgs8	chr1	153692920	153692964	34932	20	+	-0.587734158
Ttyh1	chr7	4134090	4134124	64445	20	+	-0.371292756
Shank1	chr7	44357670	44357709	65733	20	+	-0.458707679
Kcnc1	chr7	46437980	46438044	66062	19	+	-0.383913077
Caln1	chr5	130841920	130841979	75895	19	+	-0.394234682
Stxbp1	chr2	32789125	32789164	147230	19	-	-0.471301465
Qk	chr17	10318815	10318869	5157	19	-	-0.36391173
Atp2b2	chr6	113746015	113746039	30003	19	-	-0.466041722
Snurf	chr7	59985940	59985983	136990	19	-	-0.328758704
Snrpn	chr7	59985940	59985983	136990	19	-	-0.328758704
Phyhip	chr14	70468470	70468529	120958	18	+	-0.374421421
Adamts10	chr17	33553475	33553519	106874	18	+	-0.3782035
Shank2	chr7	144421430	144421479	69982	18	+	-0.47215707
Adarb1	chr10	77418105	77418169	117532	18	-	-0.358242178
Cadps	chr14	12822580	12822624	127115	18	-	-0.390736127
Akap8	chr17	32312330	32312359	6120	18	-	-0.39264318
Adam11	chr11	102780080	102780139	26969	18	+	-0.332720782
Icmt	chr4	152306225	152306264	126720	18	+	-0.469347292
Atp2a2	chr5	122461625	122461664	3582	18	-	-0.511391084
Gabbr1	chr17	37074185	37074239	107345	18	+	-0.360520521
Sv2a	chr3	96194670	96194724	55330	18	+	-0.37940007
Gria1	chr11	57328765	57328809	23379	18	+	-0.35235462
Eml5	chr12	98901200	98901304	47142	18	-	-0.453432674
Gtf2i	chr5	134314495	134314549	4291	17	-	-0.513681074
Kif5a	chr10	127226825	127226939	118580	17	-	-0.437655266
Camk2b	chr11	5971765	5971799	47961	17	-	-0.385571004
Ank1	chr8	23149360	23149409	78159	17	+	-0.457704924
Pcbp4	chr9	106463419	106463469	15030	17	+	-0.530330649
Grin2c	chr11	115250025	115250059	51372	17	-	-0.41507494
Slc1a2	chr2	102786315	102786369	142879	17	+	-0.45069167
Clstn1	chr4	149648380	149648474	126499	17	+	-0.486737739
Tmbim6	chr15	99409055	99409089	88728	17	+	-0.383012881
Psd	chr19	46323305	46323344	132700	17	-	-0.624398965
Cbln1	chr8	87469865	87469924	103238	17	-	-0.547520582
Cdc42bpb	chr12	111377405	111377454	47587	17	-	-0.439088248
Scn2b	chr9	45126810	45126874	11233	17	+	-0.320571478
2900097C17Rik	chr2	156392575	156392624	149742	17	-	-0.503005631
Gm14170	chr2	156392575	156392624	149742	17	-	-0.503005631
Cst3	chr2	148871755	148871809	149483	17	-	-0.391236255
Scn1b	chr7	31116955	31117014	135898	17	-	-0.529242717
Ank2	chr3	126962340	126962405	90976	17	-	-0.402906132
Cadm4	chr7	24504260	24504344	65077	17	+	-0.305212841
Atp1a3	chr7	24978320	24978349	135372	17	-	-0.427628538
Paxbp1	chr16	91044370	91044394	131424	17	-	-0.421040543
Atp9a	chr2	168634700	168634771	150416	16	-	-0.446050316
LOC102640399	chr7	59683945	59683994	136796	16	-	-0.591898971
Fnbp1	chr2	31055525	31055574	146996	16	-	-0.385868561
Wdr26	chr1	181211570	181211629	85607	16	-	-0.523481063
Atp1a2	chr1	172273600	172273649	85268	16	-	-0.511437418
Gls	chr1	52233020	52233039	83107	16	-	-0.531589838
Fam193b	chr13	55571005	55571064	39066	16	-	-0.582935496
Rbfox2	chr15	77306560	77306624	96473	16	-	-0.488707026
Elavl3	chr9	22018230	22018294	98134	16	-	-0.502624506
Sptbn1	chr11	30142300	30142334	48326	16	-	-0.365049367
Npcd	chr15	79788700	79788734	96717	16	-	-0.435597204
Nptxr	chr15	79788700	79788734	96717	16	-	-0.435597204
Dgkz	chr2	91939909	91939949	148398	16	-	-0.430065981
Syp	chrX	7652255	7652399	133190	16	+	-0.417193498
S100b	chr10	76260265	76260394	92908	16	+	-0.481592919
Rmdn3	chr2	119147460	119147504	148851	16	-	-0.648968993
Zbtb18	chr1	177450080	177450139	35413	16	+	-0.690233406
Ppp1r16b	chr2	158762090	158762154	145144	16	+	-0.328164954
Abhd8	chr8	71456950	71457004	102700	16	-	-0.440220171
Tspan3	chr9	56136360	56136399	99699	16	-	-0.444279108
Ndfip1	chr18	38464285	38464364	58794	16	+	-0.4555459
Kif1a	chr1	93018340	93018389	83716	15	-	-0.520909276
Cntn2	chr1	132513430	132513494	84159	15	-	-0.35677443
Slc4a4	chr5	89238350	89238414	73468	15	+	-0.652271129
Kif5c	chr2	49774535	49774559	141297	15	+	-0.486879626
Rbm5	chr9	107743840	107743894	101010	15	-	-0.469254059
Atp6v0a1	chr11	101062685	101062759	26750	15	+	-0.337992541
Reep2	chr18	34846715	34846784	58290	15	+	-0.418759218
Ddx17	chr15	79546460	79546494	96693	15	-	-0.460114311
Atp6v0e2	chr6	48541205	48541239	18216	15	+	-0.56699747
Actb	chr5	142903345	142903389	4810	15	-	-0.37055076
Ptprs	chr17	56425445	56425664	6897	15	-	-0.333931513
Nbea	chr3	56058690	56058729	89834	15	-	-0.441113807
Mprip	chr11	59775925	59775969	23563	14	+	-0.546179936
Map4	chr9	110081865	110081899	15466	14	+	-0.39391585
Aplp2	chr9	31150095	31150164	98690	14	-	-0.536561961
Bin1	chr18	32435242	32435269	57921	14	+	-0.483284465
Rrp1	chr10	78400505	78400554	117614	14	-	-0.531012574
Pip5k1c	chr10	81318925	81318984	93611	14	+	-0.600078516
Ppp2r2c	chr5	36953775	36953809	72644	14	+	-0.485524323
Madd	chr2	91137555	91137624	148306	14	-	-0.514387027
Rtn1	chr12	72219265	72219319	46538	14	-	-0.386891454
Ncor2	chr5	125018040	125018104	3865	14	-	-0.385519807
Fam107a	chr14	8298085	8298149	127078	14	-	-0.467967546
Clk1	chr1	58420180	58420209	83192	14	-	-0.447632309
Eno1	chr4	150248600	150248659	126534	14	+	-0.481265883
Shank3	chr15	89559955	89559974	88490	14	+	-0.554930086
Sept3	chr15	82293200	82293289	87845	14	+	-0.685364546
Brd2	chr17	34118650	34118749	6246	14	-	-0.500122186
Metrn	chr17	25794865	25794919	5580	14	-	-0.337377845
Nfasc	chr1	132634725	132634769	84314	14	-	-0.394596495
Aatk	chr11	120008270	120008334	52735	14	-	-0.432911931
Tprgl	chr4	154160530	154160584	112773	14	-	-0.44759585
Tmem151b	chr17	45542060	45542094	6455	14	-	-0.435813975
Paqr8	chr1	20936140	20936199	31916	14	+	-0.967257953
Ywhag	chr5	135909020	135909094	4393	14	-	-0.430633006
Nrxn3	chr12	90333400	90333444	63041	14	+	-0.505278583
Rundc3a	chr11	102402390	102402419	26917	14	+	-0.487735578
Lemd3	chr10	120978675	120978719	118461	14	-	-0.381676935
Snap91	chr9	86880385	86880439	100413	14	-	-0.359357789
Fam63b	chr9	70656750	70656779	100155	14	-	-0.551620127
Hipk2	chr6	38875950	38875979	28667	14	-	-0.414366119
Agap3	chr5	24482525	24482644	70545	14	+	-0.558853967
Pnmal2	chr7	16947185	16947219	64847	14	+	-0.413139014
Bmp1	chr14	70477945	70477994	128387	14	-	-0.373080413
Cacna1g	chr11	94473430	94473564	50248	13	-	-0.415232515
Fam168a	chr7	100837035	100837074	67801	13	+	-0.432388576
Pabpn1	chr14	54898365	54898419	120030	13	+	-0.742291052
Ap2a2	chr7	141632640	141632689	69789	13	+	-0.694583523
Lrrc4b	chr7	44462835	44462954	65771	13	+	-0.413071017
Chn2	chr6	54300310	54300364	18834	13	+	-0.864185459
Grik2	chr10	49783415	49783509	116926	13	-	-0.500880579
Slc8a1	chr17	81648720	81648844	7489	13	-	-0.483878848
Slc1a3	chr15	8635575	8635634	95303	13	-	-0.456268185
Trio	chr15	27854970	27855004	95413	13	-	-0.376830614
Stxbp5	chr10	9900850	9900904	116451	13	-	-0.655210007
Thy1	chr9	44048185	44048219	11095	13	+	-0.39491275
Snrk	chr9	122168805	122168859	16159	13	+	-0.580889376
Trappc9	chr15	72807270	72807319	96044	13	-	-0.657721238
Peg13	chr15	72807270	72807319	96044	13	-	-0.657721238
Ubr5	chr15	38078665	38078784	95673	13	-	-0.353331679
Maz	chr7	127025545	127025729	138591	13	-	-0.506968305
Camk2n1	chr4	138456840	138456899	126039	13	+	-0.622975455
En2	chr5	28171030	28171059	71858	13	+	-0.442911247
Pcdhga11	chr18	37840295	37840349	58740	13	+	-0.696004417
Pcdhgb7	chr18	37840295	37840349	58740	13	+	-0.696004417
Pcdhga6	chr18	37840295	37840349	58740	13	+	-0.696004417
Pcdhgb2	chr18	37840295	37840349	58740	13	+	-0.696004417
Pcdhga4	chr18	37840295	37840349	58740	13	+	-0.696004417
Pcdhgb1	chr18	37840295	37840349	58740	13	+	-0.696004417
Pcdhga3	chr18	37840295	37840349	58740	13	+	-0.696004417
Pcdhga2	chr18	37840295	37840349	58740	13	+	-0.696004417
Pcdhga1	chr18	37840295	37840349	58740	13	+	-0.696004417
Gm38667	chr18	37840295	37840349	58740	13	+	-0.696004417
Gm38666	chr18	37840295	37840349	58740	13	+	-0.696004417
Gm37013	chr18	37840295	37840349	58740	13	+	-0.696004417
Pcdhgc5	chr18	37840295	37840349	58740	13	+	-0.696004417
Pcdhgc4	chr18	37840295	37840349	58740	13	+	-0.696004417
Pcdhgc3	chr18	37840295	37840349	58740	13	+	-0.696004417
Pcdhga12	chr18	37840295	37840349	58740	13	+	-0.696004417
Pcdhgb8	chr18	37840295	37840349	58740	13	+	-0.696004417
Pcdhga10	chr18	37840295	37840349	58740	13	+	-0.696004417
Pcdhgb6	chr18	37840295	37840349	58740	13	+	-0.696004417
Pcdhga9	chr18	37840295	37840349	58740	13	+	-0.696004417
Pcdhgb5	chr18	37840295	37840349	58740	13	+	-0.696004417
Pcdhga8	chr18	37840295	37840349	58740	13	+	-0.696004417
Pcdhgb4	chr18	37840295	37840349	58740	13	+	-0.696004417
Pcdhga7	chr18	37840295	37840349	58740	13	+	-0.696004417
Pcdhga5	chr18	37840295	37840349	58740	13	+	-0.696004417
Cacng7	chr7	3366948	3366989	64366	13	+	-0.461323827
Snrnp70	chr7	45382995	45383084	136334	13	-	-0.520394328
Ncdn	chr4	126743955	126744079	111032	13	-	-0.797037159
Cds2	chr2	132311310	132311394	143813	13	+	-0.297198758
Srsf11	chr3	158031470	158031519	91357	13	-	-0.426378353
Ankrd11	chr8	122893515	122893544	104019	13	-	-0.397316499
Mllt6	chr11	97683840	97683889	26466	13	+	-0.551198124
Npdc1	chr2	25409220	25409259	139679	13	+	-0.351701259
Srrm2	chr17	23815920	23816024	105830	13	+	-0.573309283
Map2	chr1	66440800	66440849	32848	12	+	-0.603683654
Sema7a	chr9	57962500	57962639	12051	12	+	-0.470619147
Sirpa	chr2	129630305	129630344	143637	12	+	-0.550024409
Cnr1	chr4	33946630	33946674	122149	12	+	-0.603002955
Dek	chr13	47106125	47106179	38661	12	-	-0.398676422
Sept8	chr11	53541960	53541999	23177	12	+	-0.380114459
Kcna2	chr3	107111905	107111954	55718	12	+	-0.357773235
Gpr37l1	chr1	135160790	135160879	84559	12	-	-0.55526839
Tyro3	chr2	119817445	119817479	143251	12	+	-0.512961798
Syt7	chr19	10449675	10449719	114249	12	+	-0.597552334
Hnrnpd	chr5	99978391	99978459	2323	12	-	-0.488934002
Epb41	chr4	131953990	131954044	111272	12	-	-0.471056343
Ednrb	chr14	103815770	103815819	128851	12	-	-0.522451755
Eif4h	chr5	134620160	134620194	4327	12	-	-0.411874836
Ppp1r9b	chr11	95005835	95005944	26228	12	+	-0.373974745
Tardbp	chr4	148625170	148625259	112360	12	-	-0.516686731
Kif1b	chr4	149177175	149177214	112377	12	-	-0.438709536
Sv2b	chr7	75117535	75117569	137250	12	-	-0.466177705
Syngr1	chr15	80117510	80117549	87398	12	+	-0.542620378
Arhgap21	chr2	20849440	20849534	146378	12	-	-0.399170032
Adgrb1	chr15	74589365	74589414	87009	12	+	-0.597304309
Mtss1l	chr8	110740050	110740089	81252	12	+	-0.52137969
Sptbn2	chr19	4752065	4752089	113417	12	+	-0.515782867
Safb2	chr17	56584290	56584464	7004	12	-	-0.503230806
Ip6k1	chr9	108046195	108046239	15148	12	+	-0.406032984
Mcf2l	chr8	13018867	13018924	77602	12	+	-0.545275317
Erc1	chr6	119797115	119797149	30716	12	-	-0.385369302
Homer3	chr8	70293320	70293359	78914	12	+	-0.491860525
Slc6a17	chr3	107468355	107468409	90625	12	-	-0.446571743
Slc25a27	chr17	43666960	43667029	6452	12	-	-0.504146246
Faim2	chr15	99499595	99499634	97532	12	-	-0.383407887
Crhr1	chr11	104175150	104175199	27109	11	+	-0.687111641
1810026B05Rik	chr7	73558175	73558254	137211	11	-	-0.375618176
Plch2	chr4	154983640	154983661	112782	11	-	-0.657803675
Syt2	chr1	134752795	134752824	34593	11	+	-0.413637337
Dot1l	chr10	80791685	80791719	93404	11	+	-0.36538749
Ei24	chr9	36779560	36779614	98747	11	-	-0.468929212
Glul	chr1	153908182	153908194	34951	11	+	-0.466497562
Hsp90ab1	chr17	45567990	45568014	6467	11	-	-0.524409947
Scamp5	chr9	57443630	57443669	99759	11	-	-0.37335027
Gas7	chr11	67683540	67683579	24059	11	+	-0.473080922
Gria2	chr3	80732170	80732229	89960	11	-	-0.314443244
Disp2	chr2	118794025	118794054	143121	11	+	-0.502583948
Abca2	chr2	25447890	25448104	139725	11	+	-0.418575637
Kmt2c	chr5	25498645	25498674	413	11	-	-0.503449468
Map1a	chr2	121309230	121309329	143347	11	+	-0.407467559
Tspyl4	chr10	34300235	34300259	91972	11	+	-0.419054241
Lamp1	chr8	13175175	13175229	77638	11	+	-0.432068458
Rbfox3	chr11	118490120	118490179	51744	11	-	-0.847314096
Zfyve28	chr5	34234355	34234409	669	11	-	-0.542320658
Tmem59l	chr8	70483980	70484024	102625	11	-	-0.38688233
Baz1b	chr5	135244710	135244789	76003	11	+	-0.5491941
Unc13a	chr8	71658675	71658789	102783	11	-	-0.293915297
Ppp6r3	chr19	3455355	3455399	131559	11	-	-0.43890417
Snap25	chr2	136781390	136781414	144205	11	+	-0.603371975
Ntrk2	chr13	58932200	58932259	37077	11	+	-0.737588055
Prrc2b	chr2	32230742	32230749	140675	11	+	-0.273340526
Chgb	chr2	132794829	132794849	143840	11	+	-0.384565663
Mir1983	chr13	21896930	21896959	38318	11	-	-0.276281449
Grid2ip	chr5	143391480	143391489	76511	11	+	-0.314244696
Myl6	chr10	128490925	128490959	118774	11	-	-0.412843712
Kit	chr5	75654865	75654889	73041	11	+	-0.453918159
Mmp24	chr2	155816305	155816354	144756	11	+	-0.35898214
Kcna1	chr6	126638845	126638879	31301	11	-	-0.398059204
Gramd1b	chr9	40293955	40293999	98761	11	-	-0.547386187
Adgrl1	chr8	83941495	83941559	79477	11	+	-0.551178347
Slc6a1	chr6	114316265	114316319	20839	11	+	-0.436551856
Ppip5k1	chr2	121350495	121350564	149007	11	-	-0.422713946
Tef	chr15	81826645	81826704	87737	11	+	-0.549146326
Aldoa	chr7	126795365	126795399	138529	11	-	-0.443714698
Appl1	chr14	26923740	26923809	127379	11	-	-0.371888568
Atp2b3	chrX	73572395	73572439	133909	11	+	-0.581486939
Aak1	chr6	86987455	86987499	20000	11	+	-0.43220692
Tmem145	chr7	25315855	25315909	65200	11	+	-0.383572621
Nudt3	chr17	27580745	27580787	5939	11	-	-0.487697378
Setd3	chr12	108106950	108106994	47457	11	-	-0.433545685
Etnk1	chr6	143205255	143205299	21655	11	+	-0.474861269
Clcn2	chr16	20716030	20716054	130507	11	-	-0.557974499
Nlgn2	chr11	69824500	69824554	49395	11	-	-0.431330116
Lynx1	chr15	74749545	74749629	96107	11	-	-0.589014338
D430041D05Rik	chr2	104410375	104410404	148731	11	-	-0.964935627
Arf3	chr15	98739335	98739389	97414	11	-	-0.588946273
Dvl1	chr4	155858366	155858414	126970	11	+	-0.465735594
Stmn4	chr14	66361450	66361549	120899	11	+	-0.580937552
Aifm3	chr16	17506255	17506354	42462	11	+	-0.672010808
Prrt1	chr17	34633030	34633064	106988	11	+	-0.736897988
Abhd16a	chr17	35102753	35102759	107150	11	+	-0.36045327
Epb41l1	chr2	156541940	156542044	144929	10	+	-0.575650766
Ubp1	chr9	113975580	113975694	15716	10	+	-0.370474944
Magi2	chr5	20702460	20702499	70361	10	+	-0.660435528
Fkbp8	chr8	70534953	70534969	78955	10	+	-0.352341503
Sdc4	chr2	164424370	164424424	150045	10	-	-0.532137355
Nat8l	chr5	34002580	34002679	72234	10	+	-0.496479498
Hnrnpll	chr17	80062035	80062164	7428	10	-	-0.701720666
Arf5	chr6	28426158	28426224	17467	10	+	-0.460934194
Dido1	chr2	180683915	180683959	150549	10	-	-0.385121925
Lrp1	chr10	127538700	127538739	118648	10	-	-0.544153356
Gnai2	chr9	107614220	107614269	100981	10	-	-0.463586686
Gm30970	chr14	79106235	79106324	128548	10	-	-0.360616551
Slc38a1	chr15	96573410	96573474	97295	10	-	-1.067494858
Rpsa	chr9	120131494	120131514	15845	10	+	-0.529572138
Calr	chr8	84842160	84842239	103138	10	-	-0.499589773
Dennd5a	chr7	109894580	109894631	138139	10	-	-0.34093869
Ddx23	chr15	98645565	98645609	97392	10	-	-0.358116973
Neurl1a	chr19	47259310	47259359	115796	10	+	-0.396942613
Rph3a	chr5	120942120	120942159	3430	10	-	-0.44085081
Rap1gap	chr4	137729420	137729454	125783	10	+	-0.43266976
Bsn	chr9	108098870	108098979	101098	10	-	-0.381058268
Ski	chr4	155156500	155156579	112870	10	-	-0.390207825
Cbx6	chr15	79825625	79825674	96730	10	-	-0.338666602
Ndrg3	chr2	156928045	156928139	149747	10	-	-0.57818337
Ablim1	chr19	57036685	57036734	132856	10	-	-0.881326892
Csrp1	chr1	135751445	135751504	34627	10	+	-0.562253771
Gm42092	chr11	104073053	104073099	51128	10	-	-0.407312244
Nsf	chr11	103821935	103821984	51100	10	-	-0.463935013
Igsf9b	chr9	27342510	27342564	9691	10	+	-0.51669731
Acp2	chr2	91213300	91213374	142550	10	+	-0.524631823
Trim62	chr4	128909740	128909774	125200	10	+	-0.474651875
Sdhc	chr1	171129370	171129424	85186	10	-	-0.456824907
Pea15a	chr1	172198225	172198264	85248	10	-	-0.597993909
Hdac5	chr11	102204575	102204639	50901	10	-	-0.741458868
Sdc3	chr4	130824020	130824069	125354	10	+	-0.472168689
Sar1a	chr10	61691545	61691594	92411	10	+	-0.500834182
Mapt	chr11	104331575	104331599	27262	10	+	-0.543502247
Azin1	chr15	38519135	38519174	95678	10	-	-0.486634073
Nrbp2	chr15	76086635	76086674	96182	10	-	-0.381813126
Tiam1	chr16	89787345	89787384	131258	10	-	-0.770364607
Cenpb	chr2	131177745	131177794	149327	10	-	-0.395724025
Rab7	chr6	87999230	87999279	29347	10	-	-0.465118467
Dgkd	chr1	87942472	87942484	33524	10	+	-0.762764655
Sparc	chr11	55394545	55394599	48831	10	-	-0.430261321
Sepp1	chr15	3279910	3279954	85754	10	+	-0.489545187
Slc24a2	chr4	86990490	86990574	110282	10	-	-0.577278967
Dynll2	chr11	87981000	87981089	50001	10	-	-0.55426642
Ranbp9	chr13	43480935	43481049	38562	10	-	-0.361471567
Leng8	chr7	4147605	4147634	64469	10	+	-0.469523792
Snord35a	chr7	45126415	45126435	136294	10	-	-0.463257919
Rpl13a	chr7	45126415	45126435	136294	10	-	-0.463257919
9930021J03Rik	chr19	29805560	29805619	132429	10	-	-0.447559278
Tmem259	chr10	79977235	79977314	117712	10	-	-0.491467219
Car8	chr4	8144035	8144064	109204	10	-	-0.534668593
Tmcc2	chr1	132356965	132357024	84138	10	-	-0.437087272
Arrb1	chr7	99601209	99601249	67702	10	+	-0.665765046
Nisch	chr14	31184255	31184314	127517	10	-	-0.493671464
Adrbk1	chr19	4286550	4286579	131645	10	-	-0.383365712
Il16	chr7	83652495	83652549	137715	10	-	-0.511182496
Gabbr2	chr4	46664695	46664783	109566	9	-	-0.640143934
Inpp4a	chr1	37404440	37404519	32369	9	+	-0.581056424
Hnrnpa2b1	chr6	51464427	51464464	28891	9	-	-0.465919142
Srgap3	chr6	112722700	112722787	29781	9	-	-0.502744996
Gm42339	chr4	142410585	142410674	112166	9	-	-0.368429349
Lrig1	chr6	94699650	94699689	29712	9	-	-0.35584717
Kctd17	chr15	78438665	78438694	87231	9	+	-0.572266258
Nefl	chr14	68087447	68087529	120909	9	+	-0.40724883
Zfp608	chr18	54987975	54988004	45617	9	-	-0.454231268
Ccnl1	chr3	65958055	65958164	89887	9	-	-0.496706122
Tmem201	chr4	149727205	149727207	112552	9	-	-0.316969746
St8sia5	chr18	77255175	77255204	60230	9	+	-0.483355189
Rnf123	chr9	108069205	108069279	101071	9	-	-0.533210976
Amfr	chr8	93973070	93973166	103277	9	-	-0.436724103
Gpd1	chr15	99723640	99723709	88790	9	+	-0.480705417
Setd7	chr3	51519360	51519384	89721	9	-	-0.439135385
D17Wsu92e	chr17	27751335	27751499	5962	9	-	-0.747094703
Nacc2	chr2	26059210	26059269	146695	9	-	-0.915566969
Rab11fip3	chr17	26068340	26068559	5706	9	-	-0.495381781
Unc80	chr1	66695530	66695539	32940	9	+	-0.656756577
Mapk8ip2	chr15	89461805	89461849	88405	9	+	-0.466786222
Tspan9	chr6	127961665	127961754	31347	9	-	-0.532403339
Khsrp	chr17	57022600	57022659	7037	9	-	-0.666048248
Pitpnm3	chr11	72067200	72067254	49522	9	-	-0.617189711
Tubb4a	chr17	57080250	57080379	7062	9	-	-0.533029153
Gpr108	chr17	57247590	57247639	7080	9	-	-0.461722811
Cyth1	chr11	118166010	118166015	51661	9	-	-0.543878105
Sel1l3	chr5	53108005	53108034	2023	9	-	-0.515151729
Ubr2	chr17	47010250	47010269	6743	9	-	-0.479210379
Gm33265	chr3	101659145	101659159	90553	9	-	-0.413162697
Gria4	chr9	4420165	4420234	97863	9	-	-0.358886001
Zcchc11	chr4	108524305	108524354	124283	9	+	-0.415447749
Syt11	chr3	88745350	88745439	90104	9	-	-0.351267999
Mark4	chr7	19426160	19426194	135279	9	-	-0.454384048
Pkd1	chr17	24596315	24596374	106023	9	+	-0.534672079
Fbxl16	chr17	25819745	25819789	106132	9	+	-0.489064611
Rtn3	chr19	7427170	7427334	132187	9	-	-0.518952487
Fam168b	chr1	34816180	34816204	82884	9	-	-0.41700346
Clmn	chr12	104782185	104782314	47425	9	-	-0.630538183
Fat2	chr11	55251010	55251059	48695	9	-	-0.483039238
Asrgl1	chr19	9112090	9112224	132243	9	-	-0.823780827
Cxx1c	chrX	53608905	53608964	133619	9	+	-0.489588848
Ewsr1	chr11	5070625	5070714	47911	9	-	-0.524023454
Ntrk3	chr7	78578240	78578274	137512	9	-	-0.403950938
Odf2	chr2	29931475	29931519	140210	9	+	-0.524031746
Map7d1	chr4	126232625	126232669	110983	9	-	-0.413304436
Ptpa	chr2	30446570	30446629	140414	9	+	-0.386331916
Rab6b	chr9	103182735	103182794	14944	9	+	-0.681128637
Cox6a1	chr5	115345800	115345842	3180	9	-	-0.376873597
Kansl2	chr15	98534015	98534044	97373	9	-	-0.540187007
Pgam1	chr19	41917775	41917804	115343	9	+	-0.445211028
Dab2ip	chr2	35730375	35730419	141110	9	+	-0.41677453
Anapc5	chr5	122817820	122817889	3650	9	-	-0.588165308
Fgfr2	chr7	130266200	130266244	138694	9	-	-0.605179599
Stx1b	chr7	127804890	127804984	138637	9	-	-0.350243906
Tial1	chr7	128461280	128461349	138681	9	-	-0.597838635
Atp6v1g2	chr17	35238585	35238634	107189	9	+	-0.519641371
Zcchc24	chr14	25713855	25713914	127354	9	-	-0.291271115
Jph4	chr14	55107880	55107919	127922	9	-	-0.625038299
Slc25a22	chr7	141430825	141430874	138928	9	-	-0.833862573
Sez6l2	chr7	126970500	126970529	68919	9	+	-0.523399666
Pcsk1n	chrX	7923175	7923219	133247	9	+	-0.351245371
Srgap2	chr1	131525560	131525593	84122	9	-	-0.506094241
Rasl10b	chr11	83418830	83418964	25431	9	+	-0.376491086
Mbd3	chr10	80392955	80392994	117755	9	-	-0.606418977
Ptprn2	chr12	117277595	117277639	64098	9	+	-0.563173398
Sart1	chr19	5388380	5388419	131855	9	-	-0.451835619
Tmem178	chr17	81001071	81001079	108485	9	+	-0.415409819
Cdc42bpa	chr1	180162166	180162199	35576	9	+	-0.714170479
Psd2	chr18	36013520	36013584	58451	9	+	-0.32408048
Pygb	chr2	150830650	150830689	144397	9	+	-0.487180337
Zmat2	chr18	36798250	36798289	58542	9	+	-0.42909927
Rps6kb1	chr11	86544590	86544624	49939	9	-	-0.508189369
Sema6d	chr2	124666795	124666834	143434	9	+	-0.591700093
Arhgef12	chr9	42967925	42967984	99176	9	-	-0.461777108
Prkce	chr17	86655030	86655099	108917	9	+	-0.694302115
LOC102640292	chr7	59894621	59894634	136951	9	-	-0.446239363
Snord116l1	chr7	59894621	59894634	136951	9	-	-0.446239363
Slc43a2	chr11	75572865	75572899	24844	9	+	-0.377743956
Ap3d1	chr10	80707340	80707404	117822	9	-	-0.584128462
Ppp1r1b	chr11	98357205	98357234	26511	9	+	-0.531069473
Ddb1	chr19	10629685	10629744	114296	9	+	-0.455326615
Casc3	chr11	98832370	98832419	26599	9	+	-0.537004695
Arhgdia	chr11	120578985	120579019	52857	9	-	-0.489806015
Rere	chr4	150620865	150620899	126634	9	+	-0.404798178
Gabrb2	chr11	42627715	42627789	22764	9	+	-0.855273475
Sec62	chr3	30819580	30819689	53549	9	+	-0.486721041
Cpsf6	chr10	117362115	117362179	118432	9	-	-0.755332633
Sh3bp5l	chr11	58347510	58347544	23458	9	+	-0.445660689
Rnf130	chr11	50122895	50122949	22956	9	+	-0.45968526
Slc8a2	chr7	16159450	16159519	64746	9	+	-0.463339552
Rnf187	chr11	58933185	58933244	48863	9	-	-0.427952593
Aes	chr10	81565770	81565814	93646	9	+	-0.374425943
Neat1	chr19	5845130	5845269	131956	9	-	-0.320638442
Usp22	chr11	61154405	61154470	48992	9	-	-0.385967537
Eif4g3	chr4	138206710	138206799	125973	9	+	-0.763928054
Rcc2	chr4	140721550	140721579	126254	9	+	-0.556020939
Epn1	chr7	5097890	5097944	64584	8	+	-0.57912014
Luc7l3	chr11	94321745	94321894	50201	8	-	-0.532277549
Celsr3	chr9	108851670	108851709	15357	8	+	-0.652738446
Aplp1	chr7	30435195	30435234	135809	8	-	-0.563200239
Adam22	chr5	8368080	8368144	108	8	-	-0.425956187
Cacna2d2	chr9	107528110	107528179	15101	8	+	-0.455737556
Rgl3	chr9	21989364	21989419	98125	8	-	-0.548670259
Dyrk1b	chr7	28188380	28188409	65364	8	+	-0.564436056
Arhgap26	chr18	39371570	39371609	58937	8	+	-0.410713367
Clcn3	chr8	60982820	60982844	102368	8	-	-0.628315942
Tmtc2	chr10	105573875	105574039	118284	8	-	-0.346702842
Atrx	chrX	105875385	105875454	8702	8	-	-0.426615765
Wdr82	chr9	106188665	106188719	14990	8	+	-0.396879341
Arhgef25	chr10	127187200	127187254	118559	8	-	-0.655724169
5031425E22Rik	chr5	23433055	23433124	274	8	-	-0.529212068
Klf9	chr19	23165245	23165304	114903	8	+	-0.373037576
Ptov1	chr7	44863100	44863149	136163	8	-	-0.4459447
Scn1a	chr2	66324630	66324674	147853	8	-	-0.554229085
Lrp3	chr7	35215020	35215069	136022	8	-	-0.645797459
Emc10	chr7	44490845	44490871	136103	8	-	-1.035293435
Zmiz2	chr11	6405630	6405664	22007	8	+	-0.40314432
Agap2	chr10	127092525	127092569	94891	8	+	-0.52905155
Chka	chr19	3893480	3893529	113271	8	+	-0.467440928
Rai1	chr11	60198180	60198214	23663	8	+	-0.471765772
Esrra	chr19	6911375	6911404	132037	8	-	-0.403049555
Kcnj12	chr11	61072720	61072779	23804	8	+	-0.550155337
Mgea5	chr19	45783215	45783314	132660	8	-	-0.711087514
Kcnd2	chr6	21728640	21728674	17418	8	+	-0.604799695
Ddx6	chr9	44640185	44640229	11215	8	+	-0.578546841
Atp1b3	chr9	96333055	96333109	100492	8	-	-0.460093122
Podxl2	chr6	88865245	88865289	29385	8	-	-0.425713744
App	chr16	84955105	84955159	131201	8	-	-0.717391426
Dnajc18	chr18	35671475	35671539	45240	8	-	-0.526461696
Scrib	chr15	76069650	76069694	96168	8	-	-0.465073042
Vamp1	chr6	125220960	125221009	21363	8	+	-0.351372948
Gabarapl1	chr6	129542030	129542074	21401	8	+	-0.513531516
Mlf2	chr6	124935420	124935445	21232	8	+	-0.579422876
Ing4	chr6	125048440	125048504	21264	8	+	-0.694263105
Pde1c	chr6	56127020	56127080	28949	8	-	-0.910137667
Scrt1	chr15	76518275	76518399	96290	8	-	-0.519301753
Tpm1	chr9	67035995	67036034	100119	8	-	-0.44128575
Ccdc85c	chr12	108205830	108205859	47482	8	-	-0.397311557
Syne1	chr10	5337180	5337219	116219	8	-	-0.506946972
Kcnk9	chr15	72505925	72505959	96010	8	-	-0.545000273
Soga1	chr2	157018005	157018154	149802	8	-	-0.65819152
Iqsec1	chr6	90660545	90660604	29426	8	-	-0.577269811
Lgmn	chr12	102423655	102423714	47317	8	-	-0.496188226
Lamp2	chrX	38456345	38456369	8194	8	-	-0.706083216
Hacd3	chr9	65021600	65021629	100038	8	-	-0.417638753
Clasrp	chr7	19586480	19586534	135315	8	-	-0.669163183
Rora	chr9	68663816	68663849	12877	8	+	-0.618918902
Kmt2d	chr15	98833835	98833889	97432	8	-	-0.730097518
Hdgf	chr3	87914940	87915034	54509	8	+	-0.547350285
Prepl	chr17	85063975	85064074	7530	8	-	-0.452694868
Reep5	chr18	34345065	34345124	45186	8	-	-0.565277753
Arglu1	chr8	8690155	8690162	101616	8	-	-0.425221752
Mir7654	chr8	8690155	8690162	101616	8	-	-0.425221752
Nudcd3	chr11	6113270	6113324	48084	8	-	-0.515079941
Mef2d	chr3	88169695	88169724	54574	8	+	-0.477258687
