## Supplemental Tables for "Cerebellar microRNA-206 tunes Purkinje neuron firing dynamics to control sensorimotor gating": Table S9 Overlapping dCLIP.csv

gene name	Pvalb-Cre average binding strength	Pcp2-Cre average binding strength	Pvalb-Cre average differential	Pcp2-Cre average differential
2900097C17Rik	16	17	-0.401725597	-0.503005631
Aak1	15	11	-0.455285561	-0.43220692
Aatk	20	14	-0.464861444	-0.432911931
Abca2	17	11	-0.532358213	-0.418575637
Ablim1	36	10	-0.401629052	-0.881326892
Actb	25	15	-0.441453951	-0.37055076
Adam11	24	18	-0.432524907	-0.332720782
Adam22	31	8	-0.39040548	-0.425956187
Adamts10	15	18	-0.554070913	-0.3782035
Adarb1	14	18	-0.410111205	-0.358242178
Adcy1	36	30	-0.457999455	-0.437872322
Adgrl1	14	11	-0.497646255	-0.551178347
Akap8	23	18	-0.43272301	-0.39264318
Ank1	13	17	-0.619783458	-0.457704924
Ank2	21	17	-0.332539326	-0.402906132
Ankrd11	32	13	-0.315365174	-0.397316499
Ap3d1	13	9	-0.553199664	-0.584128462
Arhgap21	21	12	-0.393357915	-0.399170032
Arhgap26	13	8	-0.38577883	-0.410713367
Arrb1	14	10	-0.282782435	-0.665765046
Atp1a2	13	16	-0.774003219	-0.511437418
Atp1a3	13	17	-0.52186714	-0.427628538
Atp1b2	20	36	-0.458537231	-0.368380602
Atp2b2	24	19	-0.405249166	-0.466041722
Atp2b3	17	11	-0.471139375	-0.581486939
Atp6v0a1	30	15	-0.507809038	-0.337992541
Atp9a	46	16	-0.489969137	-0.446050316
Atrx	27	8	-0.443775462	-0.426615765
Brd2	36	14	-0.355193241	-0.500122186
Cacna1g	29	13	-0.417874734	-0.415232515
Cacng7	15	13	-0.511399837	-0.461323827
Cadm3	17	36	-0.540333191	-0.359828831
Cadps	21	18	-0.388137261	-0.390736127
Calm1	20	23	-0.568663833	-0.439568292
Calm3	16	31	-0.493421348	-0.412926457
Caln1	13	19	-0.799531996	-0.394234682
Camk2b	23	17	-0.487726597	-0.385571004
Camk2n1	18	13	-0.62865077	-0.622975455
Cbln3	17	21	-0.515500871	-0.632904859
Cds2	29	13	-0.446369935	-0.297198758
Celsr3	16	8	-0.4862892	-0.652738446
Clcn3	15	8	-0.413225668	-0.628315942
Clmn	13	9	-0.452865313	-0.630538183
Clstn1	21	17	-0.462094988	-0.486737739
Clstn3	35	27	-0.416763443	-0.547095956
Cntn2	15	15	-0.306062241	-0.35677443
Cplx2	15	21	-0.420120499	-0.416713174
Cpsf6	21	9	-0.37299261	-0.755332633
D17Wsu92e	20	9	-0.454728231	-0.747094703
D430041D05Rik	20	11	-0.452462554	-0.964935627
Dab2ip	14	9	-0.4449076	-0.41677453
Ddx17	15	15	-0.543126384	-0.460114311
Ddx6	24	8	-0.436417884	-0.578546841
Dennd5a	14	10	-0.571382419	-0.34093869
Dgkd	16	10	-0.366353439	-0.762764655
Dgkz	26	16	-0.460884665	-0.430065981
Dido1	15	10	-0.551167669	-0.385121925
Disp2	17	11	-0.414512768	-0.502583948
Dnm1	14	23	-0.319366348	-0.486501054
Dot1l	19	11	-0.492673974	-0.36538749
Dvl1	13	11	-0.345467958	-0.465735594
Eno2	20	21	-0.464923007	-0.340979956
Epb41	20	12	-0.513339574	-0.471056343
Erc1	21	12	-0.422969212	-0.385369302
Etnk1	13	11	-0.372676599	-0.474861269
Ewsr1	23	9	-0.39040545	-0.524023454
Fam168a	14	13	-0.430796602	-0.432388576
Fam168b	28	9	-0.513774688	-0.41700346
Fam193b	13	16	-0.435709395	-0.582935496
Fat2	17	9	-0.391240426	-0.483039238
Fgfr2	16	9	-0.424638746	-0.605179599
Fnbp1	26	16	-0.545457149	-0.385868561
Gabrb2	13	9	-0.512014652	-0.855273475
Gas7	22	11	-0.493983936	-0.473080922
Gls	28	16	-0.32608031	-0.531589838
Gm14170	16	17	-0.401725597	-0.503005631
Gpd1	18	9	-0.648152565	-0.480705417
Gria1	13	18	-0.556650852	-0.35235462
Gria2	27	11	-0.491448434	-0.314443244
Gria4	33	9	-0.327665014	-0.358886001
Grik2	18	13	-0.28643719	-0.500880579
Grin2c	22	17	-0.381213232	-0.41507494
Grm4	14	23	-0.540350244	-0.381038647
Hipk2	33	14	-0.391966132	-0.414366119
Hnrnpa2b1	20	9	-0.613238657	-0.465919142
Homer3	32	12	-0.372106137	-0.491860525
Icmt	34	18	-0.432715929	-0.469347292
Igsf9b	20	10	-0.401581066	-0.51669731
Il16	27	10	-0.35399852	-0.511182496
Itm2c	22	25	-0.677261879	-0.347621475
Kcna1	14	11	-0.526373722	-0.398059204
Kcna2	35	12	-0.37523988	-0.357773235
Kcnc1	17	19	-0.364901186	-0.383913077
Kcnc3	15	25	-0.609868753	-0.578089827
Kif1a	13	15	-0.660242416	-0.520909276
Kif1b	17	12	-0.358529326	-0.438709536
Kif5a	15	17	-0.440591355	-0.437655266
Leng8	15	10	-0.297468727	-0.469523792
LOC102640399	16	16	-0.626100215	-0.591898971
Lynx1	23	11	-0.495617317	-0.589014338
Madd	17	14	-0.40558068	-0.514387027
Malat1	32	33	-0.41058741	-0.439030069
Map1a	20	11	-0.331975038	-0.407467559
Map2	19	12	-0.429092883	-0.603683654
Map7d1	15	9	-0.436900871	-0.413304436
Mapt	35	10	-0.530542156	-0.543502247
Maz	13	13	-0.354345723	-0.506968305
Mef2d	15	8	-0.612359295	-0.477258687
Mllt6	22	13	-0.456707889	-0.551198124
Mtcl1	36	20	-0.529666936	-0.482724997
Mtss1l	32	12	-0.375676063	-0.52137969
Nacc2	16	9	-0.672388918	-0.915566969
Nat8l	15	10	-0.757493235	-0.496479498
Nbea	14	15	-0.363715232	-0.441113807
Ndrg3	18	10	-0.787143685	-0.57818337
Neat1	20	9	-0.326775318	-0.320638442
Neurl1a	22	10	-0.356423036	-0.396942613
Nfasc	24	14	-0.330394953	-0.394596495
Nptx1	22	22	-0.371245111	-0.373423614
Nrxn2	36	27	-0.359631989	-0.391998874
Nrxn3	13	14	-0.33000706	-0.505278583
Ntrk3	24	9	-0.398824554	-0.403950938
Nudcd3	21	8	-0.44071284	-0.515079941
Paqr8	15	14	-0.410364133	-0.967257953
Paxbp1	22	17	-0.392075895	-0.421040543
Pea15a	15	10	-0.392256369	-0.597993909
Phyhip	27	18	-0.432180778	-0.374421421
Pkm	28	23	-0.364124547	-0.441978511
Plch2	17	11	-0.799913334	-0.657803675
Ppfia4	50	20	-0.447305122	-0.338378598
Ppip5k1	28	11	-0.380680349	-0.422713946
Ppp1r16b	15	16	-0.537856812	-0.328164954
Ppp1r9b	28	12	-0.363926604	-0.373974745
Ppp2r2c	22	14	-0.44545006	-0.485524323
Prkce	13	9	-0.426716881	-0.694302115
Prrc2b	14	11	-0.404753685	-0.273340526
Psd	18	17	-0.721834449	-0.624398965
Ptpa	13	9	-0.318916319	-0.386331916
Ptprs	20	15	-0.595962389	-0.333931513
Qk	14	19	-0.519644841	-0.36391173
Rbfox2	19	16	-0.349247653	-0.488707026
Rbfox3	25	11	-0.394660462	-0.847314096
Rbm5	25	15	-0.304768056	-0.469254059
Rgl3	16	8	-0.466232127	-0.548670259
Rgs8	28	20	-0.448839117	-0.587734158
Rmdn3	73	16	-0.460150292	-0.648968993
Rnf112	14	30	-0.510520919	-0.471445882
Rnf123	28	9	-0.462554083	-0.533210976
Rnf130	21	9	-0.624840384	-0.45968526
Rnf187	15	9	-0.358424975	-0.427952593
Rora	23	8	-0.426625179	-0.618918902
Rph3a	14	10	-0.573405731	-0.44085081
Rps6kb1	13	9	-0.306314799	-0.508189369
Rtn1	36	14	-0.427018036	-0.386891454
S100b	46	16	-0.343587145	-0.481592919
Safb2	13	12	-0.408293015	-0.503230806
Sart1	27	9	-0.327235012	-0.451835619
Sbk1	13	28	-0.509110707	-0.526046202
Scamp5	13	11	-0.494841294	-0.37335027
Scd2	22	25	-0.342513141	-0.3519603
Scn1a	25	8	-0.478453508	-0.554229085
Scn2b	22	17	-0.441747793	-0.320571478
Scrib	33	8	-0.401729008	-0.465073042
Sept3	28	14	-0.349324974	-0.685364546
Setd3	13	11	-0.359619577	-0.433545685
Sez6l2	25	9	-0.460730777	-0.523399666
Sfxn5	13	23	-0.464746874	-0.398435574
Shank1	13	20	-0.438646353	-0.458707679
Ski	15	10	-0.511458398	-0.390207825
Slc12a5	16	27	-0.4413815	-0.439111399
Slc1a2	14	17	-0.369177421	-0.45069167
Slc24a2	13	10	-0.332004046	-0.577278967
Slc38a1	15	10	-0.435025467	-1.067494858
Slc6a1	25	11	-0.412418556	-0.436551856
Slc6a17	17	12	-0.763454557	-0.446571743
Slc8a2	15	9	-0.356914447	-0.463339552
Snap91	15	14	-0.560606692	-0.359357789
Snhg11	13	21	-0.347864683	-0.604139997
Snrnp70	25	13	-0.621205544	-0.520394328
Sparc	15	10	-0.326461499	-0.430261321
Spock2	47	24	-0.355644678	-0.46701926
Sptbn1	21	16	-0.615680312	-0.365049367
Sptbn2	13	12	-0.661592062	-0.515782867
Srcin1	23	23	-0.27534092	-0.348476782
Srrm2	30	13	-0.366503748	-0.573309283
Stx1b	15	9	-0.394042382	-0.350243906
Stxbp1	15	19	-0.411863701	-0.471301465
Sv2a	19	18	-0.475695194	-0.37940007
Syngr1	21	12	-0.510433499	-0.542620378
Syp	47	16	-0.394802875	-0.417193498
Syt11	14	9	-0.488177113	-0.351267999
Syt2	17	11	-0.535763261	-0.413637337
Syt7	24	12	-0.507760997	-0.597552334
Tef	13	11	-0.331284287	-0.549146326
Tiam1	16	10	-0.395242684	-0.770364607
Tmbim6	65	17	-0.346733072	-0.383012881
Tmem132a	21	27	-0.596626538	-0.452048683
Tmem151b	18	14	-0.33708357	-0.435813975
Tmem201	16	9	-0.59159204	-0.316969746
Tmem259	17	10	-0.546680087	-0.491467219
Trio	16	13	-0.474316712	-0.376830614
Tspyl4	33	11	-0.423854105	-0.419054241
Tubb4a	13	9	-0.609580618	-0.533029153
Ubr2	20	9	-0.45208693	-0.479210379
Ubr5	15	13	-0.603228932	-0.353331679
Usp22	25	9	-0.491519709	-0.385967537
Wdr26	13	16	-0.600621664	-0.523481063
Ywhag	40	14	-0.364722124	-0.430633006
Zcchc24	13	9	-0.327377295	-0.291271115
Zfyve28	23	11	-0.381539918	-0.542320658
