## Supplemental Tables for "Cerebellar microRNA-206 tunes Purkinje neuron firing dynamics to control sensorimotor gating": Table S12 Summary statistics.csv

Figure	Comparison	Test	n per group	P	q value or Adjusted P
1E	Region (main effect)	One-way ANOVA	6 WT male mice	<0.0001
1E	Cb vs each other region	Tukey correction	6 WT male mice	<0.0001
1F	Age (main effect)	One-way ANOVA	3 WT mice	<0.0001
2C	Genotype	Welch's t-test	2 WT, 3 KO male mice	0.0273
2F	Genotype (main effect)	Two-way ANOVA	5 WT, 6 KO male mice	0.0605
2G	Genotype	Welch's t-test	5 WT, 4 KO male mice	0.5695
2J	Genotype	Welch's t-test	64 WT, 80 KO neurons, 9 WT, 8 KO male mice	0.7127
2K	Genotype	Welch's t-test	50 WT, 66 KO neurons, 9 WT, 8 KO male mice	0.4686
2L	Genotype	Fisher's exact test	64 WT, 80 KO neurons, 9 WT, 8 KO male mice	0.9189
2M	Genotype	Welch's t-test	28 WT, 31 KO neurons, 8 WT, 7 KO male mice	0.6220
2N	Genotype	Welch's t-test	28 WT, 31 KO neurons, 8 WT, 7 KO male mice	0.4213
2O	Genotype	Welch's t-test	28 WT, 31 KO neurons, 8 WT, 7 KO male mice	0.6912
2P	Genotype	Welch's t-test	28 WT, 31 KO neurons, 8 WT, 7 KO male mice	0.8287
2Q	Radius x genotype interaction effect (intersections by radius)	Linear mixed-effects model + Wald F-test	28 WT, 31 KO neurons, 8 WT, 7 KO male mice	0.0814
2Q	Genotype (intersections by radius)	Linear mixed-effects model + Wald F-test	28 WT, 31 KO neurons, 8 WT, 7 KO male mice	0.4456
2Q	Region x genotype interaction effect (intersections summed by proximal, distal regions)	Linear mixed-effects model + Wald F-test	28 WT, 31 KO neurons, 8 WT, 7 KO male mice	0.0382
2Q	Genotype effect (intersections summed by proximal, distal regions)	Linear mixed-effects model + Wald F-test	28 WT, 31 KO neurons, 8 WT, 7 KO male mice	0.1021
2R	Radius x genotype interaction effect (dendrite length by radius)	Linear mixed-effects model + Wald F-test	28 WT, 31 KO neurons, 8 WT, 7 KO male mice	0.0679
2R	Genotype effect (dendrite length by radius)	Linear mixed-effects model + Wald F-test	28 WT, 31 KO neurons, 8 WT, 7 KO male mice	0.2773
2R	Region x genotype interaction effect (dendrite length summed by proximal, distal regions)	Linear mixed-effects model + Wald F-test	28 WT, 31 KO neurons, 8 WT, 7 KO male mice	0.0388
2R	Genotype effect (dendrite length summed by proximal, distal regions)	Linear mixed-effects model + Wald F-test	28 WT, 31 KO neurons, 8 WT, 7 KO male mice	0.4530
2S	Radius x genotype interaction effect (branch nodes by radius)	Linear mixed-effects model + Wald F-test	28 WT, 31 KO neurons, 8 WT, 7 KO male mice	0.2301
2S	Genotype effect (branch nodes by radius)	Linear mixed-effects model + Wald F-test	28 WT, 31 KO neurons, 8 WT, 7 KO male mice	0.3108
2S	Region x genotype interaction effect (branch nodes summed by proximal, distal regions)	Linear mixed-effects model + Wald F-test	28 WT, 31 KO neurons, 8 WT, 7 KO male mice	0.0474
2S	Genotype effect (branch nodes summed by proximal, distal regions)	Linear mixed-effects model + Wald F-test	28 WT, 31 KO neurons, 8 WT, 7 KO male mice	0.3192
3B	Genotype (main effect)	Two-way ANOVA and Šídák's multiple comparisons test	4 WT, 4 KO male mice	0.6971	>0.9999 for all cell types (WT vs KO)
4B	Genotype (main effect)	Two-way RM ANOVA	12 WT, 13 KO male mice	0.7056
4C	Genotype (main effect)	Two-way RM ANOVA	12 WT, 11 KO female mice	0.5449
4C	Genotype x volume interaction	Two-way RM ANOVA	12 WT, 11 KO female mice	0.0936
4D	Genotype	Welch's t-test	27 WT, 22 KO male mice	0.4750
4E	Genotype	Welch's t-test	27 WT, 22 KO male mice	0.1266
4F	Genotype	Welch's t-test	27 WT, 22 KO male mice	0.6420
4G	Genotype	Welch's t-test	27 WT, 22 KO male mice	0.3977
4H	Genotype (main effect)	Two-way RM ANOVA	27 WT, 22 KO male mice	0.0012
4I	Genotype	Welch's t-test	25 WT, 28 KO female mice	0.3492
4J	Genotype	Welch's t-test	25 WT, 28 KO female mice	0.5909
4K	Genotype	Welch's t-test	25 WT, 28 KO female mice	0.8381
4L	Genotype	Welch's t-test	25 WT, 28 KO female mice	0.4659
4M	Genotype (main effect)	Two-way RM ANOVA	25 WT, 28 KO female mice	0.5697
4N	Genotype (main effect)	Two-way RM ANOVA	16 WT, 10 KO male mice	0.7732
4O	Genotype	Welch's t-test	16 WT, 10 KO male mice	0.7500
4P	Genotype (main effect)	Two-way RM ANOVA	14 WT, 17 KO female mice	0.8880
4Q	Genotype	Welch's t-test	14 WT, 17 KO female mice
4R	Genotype	Discrimination test (Brunner et al., 2015)	14 WT, 15 KO male mice	0.4530
5B	Genotype	Welch's t-test	9 fl/fl, 9 fl/fl::Pvalb-Cre male mice	<0.0001
5C	Genotype	Welch's t-test	25 fl/fl, 24 fl/fl::Pvalb-Cre male mice	0.9312
5D	Genotype	Welch's t-test	25 fl/fl, 24 fl/fl::Pvalb-Cre male mice	0.5123
5E	Genotype	Two-way RM ANOVA	25 fl/fl, 24 fl/fl::Pvalb-Cre male mice	0.0202
5G	Genotype	Welch's t-test	6 fl/fl, 6 fl/fl::Pcp2-Cre male mice	0.0024
5H	Genotype	Welch's t-test	16 fl/fl, 17 fl/fl::Pcp2-Cre male mice	0.4346
5I	Genotype	Welch's t-test	16 fl/fl, 17 fl/fl::Pcp2-Cre male mice	0.2913
5J	Genotype (main effect)	Two-way RM ANOVA	16 fl/fl, 17 fl/fl::Pcp2-Cre male mice	0.0153
6F	dCLIP predicted transcript overlap	Fisher's exact test	210 overlapping transcripts, 500 top dCLIP transcripts per experiment, input = 8048 transcripts	<0.0001	Odds Ratio = 20.1
6K	Genotype	Multiple t tests + Bonferroni correction	4 WT, 3 KO male mice	0.003078 (Itpr1)	0.027699 (Itpr1)
6M	Genotype	Multiple t tests + Bonferroni correction	4 WT, 3 KO male mice	All <0.005 except Basp1 (0.01)	All < 0.05 except Basp1 (0.096)
7C	Genotype (main effect, peak current)	Two-way RM ANOVA	22 WT, 20 KO neurons from 8 WT, 8 KO male mice	0.6954
7C	Genotype x voltage interaction (peak current)	Two-way RM ANOVA	22 WT, 20 KO neurons from 8 WT, 8 KO male mice	0.7018
7C	Genotype (main effect, sustained current)	Two-way RM ANOVA	22 WT, 20 KO neurons from 8 WT, 8 KO male mice	0.2478
7C	Genotype x voltage interaction (sustained current)	Two-way RM ANOVA	22 WT, 20 KO neurons from 8 WT, 8 KO male mice	0.3301
7D	Genotype	Welch's t-test	22 WT, 20 KO neurons from 8 WT, 8 KO male mice	0.0278
7E	Pre vs post ACSF	Two-way RM ANOVA	4 neurons per group	0.0390
7E	Pre vs post ZD2788	Two-way RM ANOVA	4 neurons per group	0.0007
7E	Drug (main effect)	Two-way RM ANOVA	4 neurons per group	0.0043
7E	Drug x voltage interaction	Two-way RM ANOVA	4 neurons per group	0.0005
7G	Genotype (main effect)	Two-way RM ANOVA	74 WT, 72 KO neurons from 10 WT, 10 KO male mice	0.1075
7G	Genotype x voltage interaction	Two-way RM ANOVA	74 WT, 72 KO neurons from 10 WT, 10 KO male mice	0.0387
7H	Genotype	Welch's t-test	66 WT, 79 KO neurons from 8 WT, 10 KO male mice	0.0051
7K	Genotype	Welch's t-test	15 WT, 15 KO neurons from 4 WT, 3 KO male mice	0.0395
7L	Genotype	Welch's t-test	15 WT, 15 KO neurons from 4 WT, 3 KO male mice	0.4186
7M	Genotype	Welch's t-test	7 WT, 10 KO neurons from 4 WT, 3 KO male mice	0.2715
7O	Genotype	Welch's t-test	162 WT, 148 KO neurons from 4 WT, 4 KO male mice	0.0943 (n = neurons), 0.5875 (n = mice)
7P	Genotype	Welch's t-test	162 WT, 148 KO neurons from 4 WT, 4 KO male mice	<0.0001 (n = neurons), 0.0013 (n = mice)
7Q	Genotype	Welch's t-test	162 WT, 148 KO neurons from 4 WT, 4 KO male mice	0.3673 (n = neurons), 0.8816 (n = mice)
8B	miRNA plasmid (main effect)	Two-way ANOVA and Tukey's multiple comparisons test	9 no 3'UTR + control, 9 no 3'UTR + miR-206), 9 sensor + control, 9 sensor + miR-206 cell wells	<0.0001	<0.0001 (sensor + control vs sensor + miR-206)
8B	Luciferase plasmid (main effect)	Two-way ANOVA and Tukey's multiple comparisons test	9 no 3'UTR + control, 9 no 3'UTR + miR-206), 9 sensor + control, 9 sensor + miR-206 cell wells	<0.0001	<0.0001 (no 3'UTR + miR-206 vs sensor + miR-206)
8B	miRNA plasmid x Luciferase plasmid (interaction effect)	Two-way ANOVA and Tukey's multiple comparisons test	9 no 3'UTR + control, 9 no 3'UTR + miR-206), 9 sensor + control, 9 sensor + miR-206 cell wells	<0.0001
8E	Virus (main effect)	Two-way ANOVA and Tukey's multiple comparisons test	6 WT + control, 6 WT + miR-206, 6 KO + control, 7 KO + miR-206 male mice	0.0009	0.0662 (WT (control vs miR-206)), 0.0465 (KO (control vs miR-206))
8E	Genotype (main effect)	Two-way ANOVA and Tukey's multiple comparisons test	6 WT + control, 6 WT + miR-206, 6 KO + control, 7 KO + miR-206 male mice	<0.0001
8H	Virus	Fisher's Exact test	25 control, 30 miR-206OE cells from 5 control, 5 miR-206OE mice	<0.0001
8I	Virus	Welch's t-test	20 control, 7 miR-206OE cells	0.3119
8J	Virus	Welch's t-test	5 control, 23 miR-206OE cells	0.7328
8K	Virus	Welch's t-test	25 control, 30 miR-206OE cells	0.0004
8K	Virus	Welch's t-test	5 control, 5 miR-206OE male mice	0.0064
8M	Virus (main effect)	Two-way ANOVA	6 WT + control, 6 WT + miR-206OE, 7 KO + control, 7 KO + miR-206OE male mice	0.1689
8M	Genotype (main effect)	Two-way ANOVA	6 WT + control, 6 WT + miR-206OE, 7 KO + control, 7 KO + miR-206OE male mice	0.2510
8M	Virus x Genotype interaction	Two-way ANOVA	6 WT + control, 6 WT + miR-206OE, 7 KO + control, 7 KO + miR-206OE male mice	0.6883
8N	Virus (main effect)	Two-way ANOVA (genotypes pooled)	6 WT + control, 6 WT + miR-206OE, 7 KO + control, 7 KO + miR-206OE male mice	0.0016
8N	Lobule (main effect)	Two-way ANOVA (genotypes pooled)	6 WT + control, 6 WT + miR-206OE, 7 KO + control, 7 KO + miR-206OE male mice	<0.0001
8N	Virus x lobule interaction	Two-way ANOVA (genotypes pooled)	6 WT + control, 6 WT + miR-206OE, 7 KO + control, 7 KO + miR-206OE male mice	0.0002
8O	Genotype/virus group	Two-way ANOVA	12 WT + control, 12 WT + miR-206OE, 13 KO + control, 14 KO + miR-206OE male mice	0.6959
8P	Genotype (main effect)	Two-way ANOVA	12 WT + control, 12 WT + miR-206OE, 13 KO + control, 14 KO + miR-206OE male mice	0.4518
8P	Virus (main effect)	Two-way ANOVA	12 WT + control, 12 WT + miR-206OE, 13 KO + control, 14 KO + miR-206OE male mice	0.4940
8P	Genotype x virus interaction	Two-way ANOVA	12 WT + control, 12 WT + miR-206OE, 13 KO + control, 14 KO + miR-206OE male mice	0.5782
8Q	Virus (main effect)	Two-way ANOVA and Tukey's multiple comparisons test	12 WT + control, 12 WT + miR-206, 13 KO + control, 14 KO + miR-206 male mice	0.3223
8Q	Genotype (main effect)	Two-way ANOVA and Tukey's multiple comparisons test	12 WT + control, 12 WT + miR-206, 13 KO + control, 14 KO + miR-206 male mice	0.8819
8Q	Virus x Genotype interaction	Two-way ANOVA and Tukey's multiple comparisons test	12 WT + control, 12 WT + miR-206, 13 KO + control, 14 KO + miR-206 male mice	0.3420
8R-8S	Virus (main effect)	Two-way ANOVA and Tukey's multiple comparisons test	12 WT + control, 12 WT + miR-206, 13 KO + control, 14 KO + miR-206 male mice	0.1415
8R-8S	Genotype (main effect)	Two-way ANOVA and Tukey's multiple comparisons test	12 WT + control, 12 WT + miR-206, 13 KO + control, 14 KO + miR-206 male mice	0.5609
8R-8S	Virus x Genotype interaction	Two-way ANOVA and Tukey's multiple comparisons test	12 WT + control, 12 WT + miR-206, 13 KO + control, 14 KO + miR-206 male mice	0.0099	0.0191 (KO + control vs KO + miR-206)
8T-8U	Virus (main effect)	Two-way ANOVA and Tukey's multiple comparisons test	12 WT + control, 12 WT + miR-206, 13 KO + control, 14 KO + miR-206 male mice	0.6361
8T-8U	Genotype (main effect)	Two-way ANOVA and Tukey's multiple comparisons test	12 WT + control, 12 WT + miR-206, 13 KO + control, 14 KO + miR-206 male mice	0.6361
8T-8U	Virus x Genotype interaction	Two-way ANOVA and Tukey's multiple comparisons test	12 WT + control, 12 WT + miR-206, 13 KO + control, 14 KO + miR-206 male mice	0.0478
SF1E	Stress (main effect)	Two-way ANOVA and Tukey's multiple comparisons test	6 control + 6 chronic restraint stress male mice	0.6365
SF1E	Region (main effect)	Two-way ANOVA and Tukey's multiple comparisons test	6 control + 6 chronic restraint stress male mice	0.6373
SF1E	Stress x Region interaction	Two-way ANOVA and Tukey's multiple comparisons test	6 control + 6 chronic stress male mice	0.5476
SF1F	Stress (main effect)	Two-way ANOVA and Tukey's multiple comparisons test	6 control + 6 chronic restraint stress + 5 forced swim male mice	0.2279
SF1F	Region (main effect)	Two-way ANOVA and Tukey's multiple comparisons test	6 control + 6 chronic restraint stress + 5 forced swim male mice	<0.0001
SF1F	Stress x Region interaction	Two-way ANOVA and Tukey's multiple comparisons test	6 control + 6 chronic restraint stress + 5 forced swim male mice	0.1007
SF1G	Stress (main effect)	Two-way ANOVA and Tukey's multiple comparisons test	6 control + 6 acute restraint stress male mice	0.7424
SF1G	Region (main effect)	Two-way ANOVA and Tukey's multiple comparisons test	6 control + 6 acute restraint stress male mice	<0.0001
SF1G	Stress x Region interaction	Two-way ANOVA and Tukey's multiple comparisons test	6 control + 6 acute restraint stress male mice	0.9989
SF1H	Stress (main effect)	Two-way ANOVA and Tukey's multiple comparisons test	5-6 control, 9-10 CSDS susceptible, 10-11 CSDS resilient male mice	0.6588
SF1H	Region (main effect)	Two-way ANOVA and Tukey's multiple comparisons test	5-6 control, 9-10 CSDS susceptible, 10-11 CSDS resilient male mice	<0.0001
SF1H	Stress x Region interaction	Two-way ANOVA and Tukey's multiple comparisons test	5-6 control, 9-10 CSDS susceptible, 10-11 CSDS resilient male mice	0.7451
SF1I	Drug (main effect)	Two-way ANOVA and Tukey's multiple comparisons test	6 saline, 6 dizocilpine male mice	0.4111
SF1I	Region (main effect)	Two-way ANOVA and Tukey's multiple comparisons test	6 saline, 6 dizocilpine male mice	<0.0001
SF1I	Drug x Region interaction	Two-way ANOVA and Tukey's multiple comparisons test	6 saline, 6 dizocilpine male mice	0.7706
SF1I	Cb saline vs Cb dizocilpine	Two-way ANOVA and Tukey's multiple comparisons test	6 saline, 6 dizocilpine male mice	0.0207
SF2A-C	Genotype (main effect and post-hoc)	Two-way RM ANOVA and Šídák's multiple comparisons test	6 WT, 6 KO male mice	All >0.3	All >0.4
SF2D	Genotype	Nested t test	>2000 cells per animal; 4 WT, 4 KO male mice	0.6997
SF2E	Genotype	Welch's t test	4 WT, 4 KO male mice	0.6998
SF3C	Genotype	Welch's t test (cell count)	4 WT, 4 KO male mice	0.7082
SF3E	Genotype	Nested t test	>2000 cells per animal; 4 WT, 4 KO male mice	0.6242
SF3F	Genotype	Welch's t test	4 WT, 4 KO male mice	0.6375
SF4K	Genotype	Multiple t tests + Bonferroni correction	12 WT, 10 KO male mice	0.006247 (Lactate), 0.001577 (Succinate), rest >0.02	0.031235 (Lactate), 0.007884 (Succinate), rest >0.12
SF4L	Genotype	Multiple t tests + Bonferroni correction	12 WT, 10 KO male mice	all >0.25	all >0.81
SF4M	Genotype	Multiple t tests + Bonferroni correction	12 WT, 10 KO male mice	all >0.2	all >0.99
SF5A	Genotype (main effect)	Two-way RM ANOVA	32 WT, 28 KO male mice	0.0192
SF5B	Genotype	Welch's t-test	32 WT, 28 KO male mice	0.0213
SF5C	Genotype (main effect)	Two-way RM ANOVA	32 WT, 28 KO male mice	0.6123
SF5D	Genotype	Welch's t-test	32 WT, 28 KO male mice	0.6137
SF5E	Genotype (main effect)	Two-way RM ANOVA	13 WT, 12 KO male mice	0.0002
SF5F	Genotype (main effect)	Two-way ANOVA	13 WT, 12 KO male mice	<0.0001
SF5F	Genotype x light phase interaction	Two-way ANOVA	13 WT, 12 KO male mice	0.0068
SF5G	Genotype (main effect)	Two-way RM ANOVA	19 WT, 16 KO male mice	0.0030
SF5H	Genotype	Welch's t-test	19 WT, 16 KO male mice	0.0018
SF5I	Genotype (main effect)	Two-way RM ANOVA	19 WT, 16 KO male mice	0.1755
SF5J	Genotype	Welch's t-test	19 WT, 16 KO male mice	0.1739
SF5K	Genotype	Welch's t-test	13 WT, 12 KO male mice	0.9419
SF5L	Genotype (main effect)	Two-way RM ANOVA	16 WT, 16 KO female mice	0.3792
SF5M	Genotype	Welch's t-test	16 WT, 16 KO female mice	0.3809
SF5N	Genotype (main effect)	Two-way RM ANOVA	16 WT, 16 KO female mice	0.8788
SF5O	Genotype	Welch's t-test	16 WT, 16 KO female mice	0.8789
SF5P	Genotype (main effect)	Two-way RM ANOVA	16 WT, 16 KO female mice	0.5388
SF5Q	Genotype (main effect)	Two-way ANOVA	16 WT, 16 KO female mice	0.7784
SF5Q	Genotype x light phase interaction	Two-way ANOVA	16 WT, 16 KO female mice	0.8316
SF5R	Genotype (main effect)	Two-way RM ANOVA	9 WT, 12 KO female mice	0.6820
SF5SF	Genotype	Welch's t-test	9 WT, 12 KO female mice	0.7629
SF5T	Genotype (main effect)	Two-way RM ANOVA	9 WT, 12 KO female mice	0.7924
SF5U	Genotype	Welch's t-test	9 WT, 12 KO female mice	0.9739
SF5V	Genotype	Welch's t-test	16 WT, 16 KO female mice	0.8100
SF6A	Genotype (main effect)	Two-way RM ANOVA	8 WT, 8 KO male mice	0.8026
SF6A	Time (main effect)	Two-way RM ANOVA	8 WT, 8 KO male mice	0.0002
SF6B	Genotype (main effect)	Two-way RM ANOVA	16 WT, 10 KO male mice	0.8274
SF6C	Genotype	Welch's t-test	16 WT, 10 KO male mice	0.9143
SF6D	Genotype (main effect)	Two-way RM ANOVA	7 WT, 9 KO female mice	0.2430
SF6D	Time (main effect)	Two-way RM ANOVA	7 WT, 9 KO female mice	0.0111
SF6E	Genotype (main effect)	Two-way RM ANOVA	14 WT, 17 KO female mice	0.1462
SF6F	Genotype	Welch's t-test	14 WT, 17 KO female mice	0.1364
SF6G	Genotype (main effect)	Two-way ANOVA	19 WT, 16 KO male mice	0.9361
SF6G	Chamber (main effect)	Two-way ANOVA	19 WT, 16 KO male mice	<0.0001
SF6G	Genotype x chamber interaction effect	Two-way ANOVA	19 WT, 16 KO male mice	0.2228
SF6H	Genotype (main effect)	Two-way ANOVA	19 WT, 16 KO male mice	0.6510
SF6H	Chamber (main effect)	Two-way ANOVA	19 WT, 16 KO male mice	<0.0001
SF6H	Genotype x chamber interaction effect	Two-way ANOVA	19 WT, 16 KO male mice	0.5428
SF6I	Genotype (main effect)	Two-way ANOVA	19 WT, 16 KO male mice	0.1978
SF6I	Chamber (main effect)	Two-way ANOVA	19 WT, 16 KO male mice	<0.0001
SF6I	Genotype x chamber interaction effect	Two-way ANOVA	19 WT, 16 KO male mice	0.4485
SF6J	Genotype	Welch's t-test	19 WT, 16 KO male mice	0.2800
SF6K	Genotype	Welch's t-test	16 WT, 14 KO male mice	0.4080
SF6L	Genotype	Welch's t-test	16 WT, 14 KO male mice	0.6671
SF6M	Genotype	Welch's t-test	16 WT, 14 KO male mice	0.8674
SF6N	Genotype	Welch's t-test	16 WT, 14 KO male mice	0.4760
SF7B	Genotype	Welch's t-test	23 WT, 25 KO male mice	0.6268
SF7C	Genotype	Welch's t-test	24 WT, 23 KO female mice	0.4867
SF7D	Genotype (main effect)	Two-way RM ANOVA	23 WT, 25 KO male mice	0.6195
SF7E	Genotype (main effect)	Two-way RM ANOVA	23 WT, 25 KO male mice	0.0422
SF7F	Genotype (main effect)	Two-way RM ANOVA	23 WT, 25 KO male mice	0.5800
SF7G	Genotype (main effect and post hoc)	Two-way RM ANOVA and Šídák's multiple comparisons test	23 WT, 25 KO male mice	0.1372	0.0495 (Day 1), 0.8533 (Day 2)
SF7H	Genotype (main effect)	Two-way RM ANOVA	24 WT, 23 KO female mice	0.4860
SF7I	Genotype (main effect)	Two-way RM ANOVA	24 WT, 23 KO female mice	0.9372
SF7J	Genotype (main effect)	Two-way RM ANOVA	24 WT, 23 KO female mice	0.4684
SF7K	Genotype (main effect and post hoc)	Two-way RM ANOVA and Šídák's multiple comparisons test	24 WT, 23 KO female mice	0.6539	0.9355 (Day 1), 0.4764 (Day 2)
SF7L	Genotype (main effect)	Two-way RM ANOVA	23 WT, 25 KO male mice	0.8827
SF7M	Genotype (main effect)	Two-way RM ANOVA	23 WT, 25 KO male mice	0.3638
SF7M	Genotype x time interaction and post hoc	Two-way RM ANOVA and Šídák's multiple comparisons test	23 WT, 25 KO male mice	0.0302	0.0056 (320 sec), >0.5 (all other time points
SF7N	Genotype (main effect and post hoc)	Two-way RM ANOVA and Šídák's multiple comparisons test	23 WT, 25 KO male mice	0.5657	0.8864 (Day 1), 0.3535 (Day 2)
SF7O	Genotype (main effect)	Two-way RM ANOVA	24 WT, 23 KO female mice	0.6383
SF7P	Genotype (main effect)	Two-way RM ANOVA	24 WT, 23 KO female mice	0.8827
SF7Q	Genotype (main effect and post hoc)	Two-way RM ANOVA and Šídák's multiple comparisons test	24 WT, 23 KO female mice	0.9857	0.8700 (Day 1), 0.8872 (Day 2)
SF8A	Genotype (main effect)	Two-way RM ANOVA	13 WT, 12 KO male mice	0.6095
SF8A	Chamber (main effect and post-hoc)	Two-way RM ANOVA and Holm-Šídák's multiple comparisons test	13 WT, 12 KO male mice	<0.0001	0.0058 (WT, mouse vs object), 0.0283 (KO, mouse vs object)
SF8A	Genotype x chamber interaction	Two-way RM ANOVA	13 WT, 12 KO male mice	0.8021
SF8B	Genotype (main effect)	Two-way RM ANOVA	13 WT, 12 KO male mice	0.6166
SF8B	Target (main effect and post-hoc)	Two-way RM ANOVA and Holm-Šídák's multiple comparisons test	13 WT, 12 KO male mice	<0.0001	0.0002 (WT, mouse vs object), 0.0006 (KO, mouse vs object)
SF8B	Genotype x target interaction	Two-way RM ANOVA	13 WT, 12 KO male mice	0.7264
SF8C	Genotype	Welch's t-test	13 WT, 12 KO male mice	0.0504
SF8D	Genotype (main effect)	Two-way RM ANOVA	16 WT, 16 KO female mice	0.1214
SF8D	Chamber (main effect and post-hoc)	Two-way RM ANOVA and Holm-Šídák's multiple comparisons test	16 WT, 16 KO female mice	<0.0001	0.0273 (WT, mouse vs object), 0.0003 (KO, mouse vs object)
SF8D	Genotype x chamber interaction	Two-way RM ANOVA	16 WT, 16 KO female mice	0.3695
SF8E	Genotype (main effect)	Two-way RM ANOVA	16 WT, 16 KO female mice	0.6610
SF8E	Target (main effect and post-hoc)	Two-way RM ANOVA and Holm-Šídák's multiple comparisons test	16 WT, 16 KO female mice	<0.0001	0.0001 (WT, mouse vs object), <0.0001 (KO, mouse vs object)
SF8E	Genotype x target interaction	Two-way RM ANOVA	16 WT, 16 KO female mice	0.3951
SF8F	Genotype	Welch's t-test	16 WT, 16 KO female mice	0.6739
SF9A	Genotype	Welch's t-test	12 fl/fl, 16 fl/fl::Pvalb-Cre female mice	0.6260
SF9B	Genotype	Welch's t-test	12 fl/fl, 16 fl/fl::Pvalb-Cre female mice	0.0765
SF9C	Genotype	Two-way RM ANOVA	12 fl/fl, 16 fl/fl::Pvalb-Cre female mice	0.5897
SF9E	Genotype (nain effect)	Two-way ANOVA and Tukey's multiple comparisons test	4 WT, 4 KO male mice	0.6048
SF9E	Region (main effect)	Two-way ANOVA and Tukey's multiple comparisons test	4 WT, 4 KO male mice	<0.0001
SF9E	Genotype x Region interaction	Two-way ANOVA and Tukey's multiple comparisons test	4 WT, 4 KO male mice	0.7983
SF9F
SF9G	Genotype	Welch's t-test	9 fl/fl, 15 fl/fl::Pcp2-Cre female mice	0.3976
SF9H	Genotype	Welch's t-test	9 fl/fl, 15 fl/fl::Pcp2-Cre female mice	0.7602
SF9I	Genotype (main effect)	Two-way RM ANOVA	9 fl/fl, 15 fl/fl::Pcp2-Cre female mice	0.4941
SF10A	Genotype	Multiple t tests + Bonferroni correction	5 WT, 5 KO male mice	All >0.05	All >0.4
SF10B	Genotype	Multiple t tests + Bonferroni correction	5 WT, 5 KO male mice	All >0.05	All >0.4
SF10C	Genotype	Multiple t tests + Bonferroni correction	4 WT, 3 KO male mice	All >0.03	All >0.27
SF10D	Genotype	Multiple t tests + Bonferroni correction	4 WT, 3 KO male mice	All >0.03	All >0.27
SF10E	Genotype (main effect)	Two-way ANOVA and Tukey's multiple comparisons test	6 WT, 6 KO male mice	0.3548
SF10E	Region (main effect	Two-way ANOVA and Tukey's multiple comparisons test	6 WT, 6 KO male mice	<0.0001
SF10E	Genotype x Region interaction	Two-way ANOVA and Tukey's multiple comparisons test	6 WT, 6 KO male mice	0.3067
SF10F	Genotype (main effect)	Two-way ANOVA and Tukey's multiple comparisons test	6 WT, 6 KO male mice	0.3379
SF10F	Region (main effect	Two-way ANOVA and Tukey's multiple comparisons test	6 WT, 6 KO male mice	<0.0001
SF10F	Genotype x Region interaction	Two-way ANOVA and Tukey's multiple comparisons test	6 WT, 6 KO male mice	0.6203
