## Supplemental Tables for "Cerebellar microRNA-206 tunes Purkinje neuron firing dynamics to control sensorimotor gating": Table S13 Oligonucleotides.csv

Oligonucleotides
PerfeCTa Universal PCR Primer	QuantaBio	Included with qScript microRNA cDNA Synthesis Kit (cat#95107-100)
Mouse mature miR-206 PCR primer: TGGAATGTAAGGAAGTGTGTGG	This paper	N/A
Mouse mature miR-1 PCR primer: TGGAATGTAAAGAAGTATGTAT	This paper	N/A
Mouse mature miR-133b PCR primer: TTTGGTCCCCTTCAACCAGCTA	This paper	N/A
Mouse U6 PCR primer: GCAAGGATGACACGCAAATTC	This paper	N/A
Mouse Gapdh forward PCR primer: CATGGCCTTCCGTGTTCCT	McDowell et al., 2010	N/A
Mouse Gapdh reverse PCR primer: TGATGTCATCATACTTGGCAGGTT	McDowell et al., 2010	N/A
Mouse pre-miR-1-1 forward PCR primer: GACTGAGACACAGGCGACAC	This paper	N/A
Mouse pre-miR-1-1 reverse PCR primer: CATCGGTCCATTGCCTTTC	This paper	N/A
Mouse pre-miR-1-2 forward PCR primer: GCACTGGATCCATTACTCTTCC	This paper	N/A
Mouse pre-miR-1-2 reverse PCR primer: GGAATGGGGCTGTTAGTATTACAG	This paper	N/A
Mouse Pvalb forward PCR primer: CAAGTTGCAGGATGTCGATGAC	This paper	N/A
Mouse Pvalb reverse PCR primer: GGAACACCTTCTTCACCTCATCC	This paper	N/A
Mouse Esr1 forward PCR primer: GCCGTGTGCAATGACTATGC	This paper	N/A
Mouse Esr1 reverse PCR primer: TCCGTATGCCGCCTTTCAT	This paper	N/A
Mouse Bdnf exon 4 forward PCR primer: CGCCATGCAATTTCCACTATCAATAA	McDowell et al., 2010	N/A
Mouse Bdnf exon 9 reverse PCR primer: GCCTTCATGCAACCGAAGTA	McDowell et al., 2010	N/A
Mouse Calb1 forward PCR primer: ATTTCGACGCTGACGGAAGT	This paper	N/A
Mouse Calb1 reverse PCR primer: TGGGTAAGACGTGAGCCAAC	This paper	N/A
Mouse Hdac4 forward PCR primer: ACAGAAACTGGACAGCTCGC	This paper	N/A
Mouse Hdac4 reverse PCR primer: CACATTCAGCCTCTGCTGG	This paper	N/A
Mouse Mef2c forward PCR primer: CAGCCCTGAGTCTGAGGACAA	This paper	N/A
Mouse Mef2c reverse PCR primer: CCATCAGACCGCCTGTGTT	This paper	N/A
Mouse Gfp forward PCR primer:	This paper	N/A
CTTCAAGGAGGACGGCAAC
Mouse Gfp reverse PCR primer:	This paper	N/A
GTCACGAACTCCAGCAGGAC
Mouse Pax6 forward PCR primer:	This paper	N/A
CACCAGACTCACCTGACACC
Mouse Pax6 reverse PCR primer:	This paper	N/A
TCACTCCGCTGTGACTGTTC
Mouse miR-206 genotyping forward PCR primer: GCATTTTCAAATCCACCCTG	This paper	N/A
Mouse miR-206 genotyping reverse PCR primer: GCACCTGCAGGTAAGAAAATGT	This paper	N/A
XhoI-pre-miR-206-F PCR cloning primer:	This paper	N/A
GCTCGAGGGAAGAAAGCAGCTTTTCCTTCTGC
BglII-pre-miR-206-R PCR cloning primer:	This paper	N/A
CAGAGATCTAGCCAAGGAACGAAGAAGTCAACAG
pBUD-EF1alpha-F screening primer:	This paper	N/A
TCAAGCCTCAGACAGTGGTTC
PBUD-R screening primer:	This paper	N/A
TAGAAGGCACAGTCGAGG
miR-206 antisense LNA oligo (+X denotes LNA):	This paper	N/A
CC+AC+AC+AC+TT+CC+TT+AC+AT+TC+CA
miR-206 luciferase sensor 3’UTR top strand:	This paper	N/A
AATTCCCACACACTTCCTTACATTCCAGGATCCCCACACACTTCCTTACATTCCAC
miR-206 luciferase sensor 3’UTR bottom strand:	This paper	N/A
TCGAGTGGAATGTAAGGAAGTGTGTGGGGATCCTGGAATGTAAGGAAGTGTGTGGG
BGH-R screening primer:	This paper	N/A
ACCTTCCAGGGTCAAGGAAG
NotI-BamHI-XhoI-NheI-Kozak-EmGFP-SalI-NotI fragmentGENE DNA: ACGGTAGCGGCCGCGGATCCCTCGAGTTCGAAACCGGTGCTAGCCGCCACCATGGTGAGCAAGGGCGAGGAGCTGTTCACCGGGGTGGTGCCCATCCTGGTCGAGCTGGACGGCGACGTAAACGGCCACAAGTTCAGCGTGTCCGGCGAGGGCGAGGGCGATGCCACCTACGGCAAGCTGACCCTGAAGTTCATCTGCACCACCGGCAAGCTGCCCGTGCCCTGGCCCACCCTCGTGACCACCTTCACCTACGGCGTGCAGTGCTTCGCCCGCTACCCCGACCACATGAAGCAGCACGACTTCTTCAAGTCCGCCATGCCCGAAGGCTACGTCCAGGA…	This paper, custom ordered from Genewiz/Aventa	N/A
NotI-BamHI-XhoI-pre-miR-206-NheI-Kozak-EmGFP-SalI-NotI fragmentGENE DNA:	This paper, custom ordered from Genewiz/Aventa Life Sciences	N/A
ACGGTAGCGGCCGCGGATCCCTCGAGGGAAGAAAGCAGCTTTTCCTTCTGCGTGACAAGTGCCTCGGAGGACACAGCTTCCCCAGGCCACATGCTTCTTTATATCCTCATAGATATCTCAGCACTATGGAATGTAAGGAAGTGTGTGGTTTTGGCAAGTGCTTCTTCAAGGCCGATGGCTCCACCCAGAGAATATGCTGTTGACTTCTTCGTTCCTTGGCTTTCGAAACCGGTGCTAGCCGCCACCATGGTGAGCAAGGGCGAGGAGCTGTTCACCGGGGTGGTGCCCATCCTGGTCGAGCTGGACGGCGACGTAAACGGCCACAAGTTCAGCGTGTCCGGCGAGGGCGAGGGCGATGCCACCTACGGCAAGCTGACCCTGAAGTTCATCTGCACCACC…
Pcp2-F screening primer:	This paper	N/A
CAGAGGCCAGCAGAAAAGTGA
MCS-R screening primer:	This paper	N/A
GATCCCTCGAGTTCGAAACC
206-R screening primer:	This paper	N/A
CCACACACTTCCTTACATTCCA
WPRE-R screening primer:	This paper	N/A
CCATACGGGAAGCAATAGCATG
